# The sulfur cycle connects microbiomes and biogeochemistry in deep-sea hydrothermal plumes

**DOI:** 10.1101/2022.06.02.494589

**Authors:** Zhichao Zhou, Patricia Q. Tran, Alyssa M. Adams, Kristopher Kieft, John A. Breier, Rupesh K. Sinha, Kottekkatu P. Krishnan, P. John Kurian, Caroline S. Fortunato, Cody S. Sheik, Julie A. Huber, Meng Li, Gregory J. Dick, Karthik Anantharaman

## Abstract

In globally distributed deep-sea hydrothermal vent plumes, microbiomes are shaped by the redox energy landscapes created by reduced hydrothermal vent fluids mixing with oxidized seawater. Plumes can disperse over thousands of kilometers and are complex. Their characteristics are determined by geochemical sources from hydrothermal vents, e.g., hydrothermal inputs, nutrients, and trace metals. However, the impacts of plume biogeochemistry on the oceans are poorly constrained due to a lack of integrated understanding of microbiomes, population genetics, and geochemistry. Here, we use microbial genomes to understand links between biogeography, evolution, and metabolic connectivity, and elucidate their impacts on biogeochemical cycling in the deep sea. Using data from 37 diverse plumes from 8 ocean basins, we show that sulfur metabolism defines the core microbiome of plumes and drives metabolic connectivity. Amongst all microbial metabolisms, sulfur transformations had the highest MW-score, a measure of metabolic connectivity in microbial communities. Our findings provide the ecological and evolutionary basis of change in sulfur-driven microbial communities and their population genetics in adaptation to changing geochemical gradients in the oceans.
