## Supplementary Data 1 for "The sulfur cycle connects microbiomes and biogeochemistry in deep-sea hydrothermal plumes"

### Sheet: sheet1
Supplementary Data 1 | Detailed information of hydrothermal plume samples
Entries	Hydrothermal Site	Hydrothermal Vent	MetaG/MetaT ID	Sample ID	DNA or cDNA	Sample type	Latitude/Longitude	Depth (m)	Filter size (μm)	Date(DD-MM-YY) | Cruise	Library Type	SRA Run	QC-passed reads	QC-passed bases
1	Guaymas Basin	Guaymas	GyBn.D.NBP	GOC11-1#2	DNA	Neutrally buoyant plume	N 27°30.95 W 111°25.5	1993	0.2	11-07-2004 | R/V New Horizon	PAIRED	SRR3577362	286342206	26635904892
2	Guaymas Basin	Guaymas	GyBn.C.NBP	GOC12-27a#1	cDNA	Neutrally buoyant plume	N 27°30.360 W 111°20.818	1950	0.2	11-07-2004 | R/V New Horizon	PAIRED	SRR452448	3763542	3401757650
3	Guaymas Basin	Guaymas	GyBn.C.APB	GOC12-8#12	cDNA	Above plume background	N 27°29.174 W 111°21.844	1600	0.2	11-07-2004 | R/V New Horizon	PAIRED	SRR453184	27638912	9664088727
4	Mid-Cayman Von Damm	Von Damm	CymS.D.HRP.1	CTD06_SUPR46	DNA	Rising plume	N 18°22.582 W 81°47.885	2041	0.2	18-01-2012 | R/V Atlantis	PAIRED	SRR2046235	167146896	15397444510
5	Mid-Cayman Von Damm	Von Damm	CymS.D.LRP.1	CTD06_SUPR47	DNA	Rising plume	N 18°22.58 W 81°47.884	2238	0.2	18-01-2012 | R/V Atlantis	PAIRED	SRR2046236	129981258	11847867588
6	Mid-Cayman Von Damm	Background	CymS.D.B	CTD11_SUPR60	DNA	Shallow background	N 18°43.001 W 81°46.999	2327	0.2	26-01-2012 | R/V Atlantis	PAIRED	SRR2046222	115527316	10427005436
7	Mid-Cayman Von Damm	Von Damm	CymS.C.HRP.1	CTD06_SUPR46	cDNA	Rising plume	N 18°22.582 W 81°47.885	2041	0.2	18-01-2012 | R/V Atlantis	SINGLE	SRR2044843	12618074	2322192163
8	Mid-Cayman Von Damm	Von Damm	CymS.C.HRP.2	CTD06_SUPR45	cDNA	Rising plume	N 18°22.55629 W 81°47.79187	2042	0.2	18-01-2012 | R/V Atlantis	SINGLE	SRR2044842	4183305	796634549
9	Mid-Cayman Von Damm	Von Damm	CymS.C.LRP.1	CTD06_SUPR47	cDNA	Rising plume	N 18°22.58 W 81°47.884	2238	0.2	18-01-2012 | R/V Atlantis	SINGLE	SRR2044878	7397273	1448482783
10	Mid-Cayman Von Damm	Von Damm	CymS.C.LRP.2	CTD06_SUPR48	cDNA	Rising plume	N 18°22.583 W 81°47.878	2256	0.2	18-01-2012 | R/V Atlantis	SINGLE	SRR2044888	5669780	953765352
11	Mid-Cayman Von Damm	Background	CymS.C.B	CTD11_SUPR60	cDNA	Shallow background	N 18°43.001 W 81°46.999	2327	0.2	26-01-2012 | R/V Atlantis	SINGLE	SRR2044911	16793879	2761187544
12	Mid-Cayman Von Damm	Background	CymS.C.NBB.1	J2-614_SUPR04	cDNA	Near bottom background	N 18°37.424 W 81°79.695	2291	0.2	13-01-2012 | R/V Atlantis	SINGLE	SRR2044844	4834595	539684948
13	Mid-Cayman Von Damm	Background	CymS.C.NBB.2	J2-614_SUPR07	cDNA	Near bottom background	N 18°37.844 W 81°79.904	2291	0.2	13-01-2012 | R/V Atlantis	SINGLE	SRR2044846	27923192	1881825596
14	Mid-Cayman Piccard	Beebe	CymD.D.MRP	CTD08_SUPR50	DNA	Rising plume	N 18°32.7901 W 81°43.094	4869	0.2	21-01-2012 | R/V Atlantis	PAIRED	SRR2046238	73954662	6130647742
15	Mid-Cayman Piccard	Beebe	CymD.D.LRP	CTD08_SUPR51	DNA	Rising plume	N 18°32.7935 W 81°43.1048	4946	0.2	21-01-2012 | R/V Atlantis	PAIRED	SRR2046237	98842588	8533805111
16	Mid-Cayman Piccard	Background	CymD.D.LB	CTD11_SUPR62	DNA	Deep background	N 18°43.001 W 81°46.999	4950	0.2	26-01-2012 | R/V Atlantis	PAIRED	SRR2046221	92469650	8150597248
17	Mid-Cayman Piccard	Beebe	CymD.C.HRP	CTD08_SUPR49	cDNA	Rising plume	N 18°32.798 W 81°43.096	4316	0.2	21-01-2012 | R/V Atlantis	SINGLE	SRR2044889	6383996	1163395059
18	Mid-Cayman Piccard	Beebe	CymD.C.MRP	CTD08_SUPR50	cDNA	Rising plume	N 18°32.7901 W 81°43.094	4869	0.2	21-01-2012 | R/V Atlantis	SINGLE	SRR2044891	8333721	2882388785
19	Mid-Cayman Piccard	Beebe	CymD.C.LRP	CTD08_SUPR51	cDNA	Rising plume	N 18°32.7935 W 81°43.1048	4946	0.2	21-01-2012 | R/V Atlantis	SINGLE	SRR2044892	9253538	2688308067
20	Mid-Cayman Piccard	Background	CymD.C.LB	CTD11_SUPR62	cDNA	Deep background	N 18°43.001 W 81°46.999	4950	0.2	26-01-2012 | R/V Atlantis	SINGLE	SRR2044914	4712681	765876741
21	Mid-Cayman Piccard	Background	CymD.C.HB	CTD11_SUPR61	cDNA	Deep background	N 18°43.001 W 81°46.999	4850	0.2	26-01-2012 | R/V Atlantis	SINGLE	SRR2044912	2607233	763493510
22	Lau Basin Abe	Abe/A1	LBAb.D.HRP	TN235-J2426-20	DNA	Rising plume	S 20°45.672883 W 176°11.434418	1960	0.8	25-05-2009 | R/V Thomas G Thompson	PAIRED	SRR1217460	129460216	12719218764
23	Lau Basin Abe	Abe	LBAb.D.NBB	TN236-J2449-2	DNA	Near bottom background	S 22°45.677706 W 176°11.369574	2155	0.8	04-07-2009 | R/V Thomas G Thompson	PAIRED	SRR1217463	138271154	13538919431
24	Lau Basin Abe	Abe/A1	LBAb.D.LRP	TN235-J2426-7	DNA	Rising plume	S 20°45.672883 W 176°11.434418	2159	0.8	25-05-2009 | R/V Thomas G Thompson	PAIRED	SRR1217565	107773868	10211423294
25	Lau Basin Kilo Moana	Kilo Moana/KM1	LBKM.D.MRP	TN236-J2436-16	DNA	Rising plume	S 20°3.229502 W 176°8.015363	2605	0.8	15-06-2009 | R/V Thomas G Thompson	PAIRED	SRR1217367	136548314	13311858373
26	Lau Basin Kilo Moana	Kilo Moana/KM4	LBKM.D.LRP	TN235-J2424-20	DNA	Rising plume	S 20°3.234200 W 176°8.008000	2440	0.8	22-05-2009 | R/V Thomas G Thompson	PAIRED	SRR1217459	125098496	12195537226
27	Lau Basin Kilo Moana	Kilo Moana/KM4	LBKM.D.HRP	TN235-J2424-8	DNA	Rising plume	S 20°3.234200 W 176°8.008000	2639	0.8	22-05-2009 | R/V Thomas G Thompson	PAIRED	SRR1217564	50193388	4618855829
28	Lau Basin Kilo Moana	Kilo Moana/KM1	LBKM.D.NBP	TN236-CTD-KM-IP2	DNA	Neutrally buoyant plume	S 20°3.246489 W 176°8.011308	2315	0.2	13-06-2009 | R/V Thomas G Thompson	PAIRED	SRR1217566	78799904	7300123660
29	Lau Basin Mariner	Mariner/MA3	LBMa.D.RP	TN236-J2440-18	DNA	Rising plume	S 22°10.818293 W 176°36.086423	1890	0.8	20-06-2009 | R/V Thomas G Thompson	PAIRED	SRR1217452	132334358	12887793517
30	Lau Basin Mariner	Mariner	LBMa.D.BPB	TN236-CTD-Mar-BP1	DNA	Below plume background	S 20°10.8035165 W 176°36.074496	1785	0.2	19-06-2009 | R/V Thomas G Thompson	PAIRED	SRR1217567	77793134	7396181480
31	Lau Basin Tahi Moana	Tahi Moana	LBTa.D.APB	TN236-J2445-20.2	DNA	Above plume background	S 20°40.927843 W 176°11.001806	800	0.2	29-06-2009 | R/V Thomas G Thompson	PAIRED	SRR1217461	145799002	14309973330
32	Lau Basin Tahi Moana	Tahi Moana 1a/SP2	LBTa.D.RP	TN236-J2450-9	DNA	Rising plume	S 20°40.894100 W 176°10.940463	2229	0.8	05-07-2009 | R/V Thomas G Thompson	PAIRED	SRR1217465	100274798	9550445332
33	Lau Basin Tui Malia	Tui Malila/TM1	LBTu.D.RP	TN236-J2447-10	DNA	Rising plume	S 21°59.401181 W 176°34.124651	1919	0.8	01-07-2009 | R/V Thomas G Thompson	PAIRED	SRR1217462	163907222	16100984755
34	Central Indian Ridge	Background	CIR.D.B	CIR-17B	DNA	Background	S 24°46'43'' E 69°52'39''	3050	0.2	02-02-2017 | R/V MGS Sagar	PAIRED	SRX5532178 (This study)	17377586	4157697196
35	Southwestern Indian Ridge	Background	SWIR.D.B	SWIR-30B	DNA	Background	S 26°57'39'' E 66°48'58''	3300	0.2	24-02-2017 | R/V MGS Sagar	PAIRED	SRX5532179 (This study)	16186514	3865422372
36	Southwestern Indian Ridge	Background	SWIR.D.B	SWIR-54B	DNA	Background	S 27°54'59'' E 64°56'28''	4777	0.2	22-02-2017 | R/V MGS Sagar	PAIRED	SRX5532180 (This study)	19655748	4756773072
37	Southwestern Indian Ridge	Inferred from plume signature (not yet discovered)	SWIR.D.P	SWIR-58P	DNA	Rising plume	S 26°34'25'' E 67°45'17''	3920	0.2	02-03-2017 | R/V MGS Sagar	PAIRED	SRX5532181 (This study)	20043488	4843456119
38	Southwestern Indian Ridge	Background	SWIR.D.B	SWIR-68B	DNA	Background	S 27°45'03'' E 63°48'18''	3980	0.2	17-02-2017 | R/V MGS Sagar	PAIRED	SRX5532177 (This study)	38786320	8617635351
39	Axial Seamount	Anemone	Axial.Plume.D.P	Plume_2015_DNA	DNA	Rising plume	N 45.9335667 W 130.013667	1500	0.2	08-16-2015 | R/V Thomas G Thompson	PAIRED	ERR2021511	51765384	7634388330
40	Axial Seamount	Background	Axial.Seawater.D.B	Seawater_2015_DNA	DNA	Background	N 46.27389 W 129.79548	1500	0.2	08-15-2015 | R/V Thomas G Thompson	PAIRED	ERR2021513	40916774	6029531006
Remarks: QC-passed cDNA reads only include non-rRNA reads."MetaG" stands for metagenome, "MetaT" stands for metatranscriptome.
References:
1	Lesniewski RA, Jain S, Anantharaman K, Schloss PD, Dick GJ: The metatranscriptome of a deep-sea hydrothermal plume is dominated by water column methanotrophs and lithotrophs. ISME J. 2012;6:2257.
2	Sheik CS, Anantharaman K, Breier JA, Sylvan JB, Edwards KJ, Dick GJ: Spatially resolved sampling reveals dynamic microbial communities in rising hydrothermal plumes across a back-arc basin. ISME J. 2014;9:1434.
3	Li M, Baker BJ, Anantharaman K, Jain S, Breier JA, Dick GJ: Genomic and transcriptomic evidence for scavenging of diverse organic compounds by widespread deep-sea archaea. Nat Commun. 2015;6:8933.
4	Fortunato CS, Larson B, Butterfield DA, Huber JA. Spatially distinct, temporally stable microbial populations mediate biogeochemical cycling at and below the seafloor in hydrothermal vent fluids. Environmental microbiology. 2018 Feb;20(2):769-84.
