## Supplementary Data 2 for "The sulfur cycle connects microbiomes and biogeochemistry in deep-sea hydrothermal plumes"

### Sheet: Sheet1
Supplementary Data 2 | Sampe information for core microbiome analysis and sample charaterization map
Sample name abbreviation	Location	Sample name	Alternative ID	Sample details	GPS	Depth	Citation	SRA	Paired/Single End
AOMenezGwen-P01	Menez Gwen hydrothermal vent field, Atlantic Ocean	MG4-Plm-3		Hydrothermal vent plume	W 31.51978, N 37.84415	806 m	10.1111/1462-2920.13304	ERR1078310	Single, 454
AOMenezGwen-P02	Menez Gwen hydrothermal vent field, Atlantic Ocean	MG3-Plm-2		Hydrothermal vent plume	W 31.51902, N 37.8447167	819 m	10.1111/1462-2920.13304	ERR1078309	Single, 454
AOMenezGwen-P03	Menez Gwen hydrothermal vent field, Atlantic Ocean	MG2-Plm-1		Hydrothermal vent plume	W 31.5188333, N 37.8445833	797 m	10.1111/1462-2920.13304	ERR1078308	Single, 454
Cayman-D	Mid-Cayman Rise, western Caribbean Sea	Cayman Deep		Combined assembled sample of Cayman Piccard (Deep) plume and background	See Supplementary Data 1	See Supplementary Data 1	This study	NA	NA
Cayman-S	Mid-Cayman Rise, western Caribbean Sea	Cayman Shallow		Combined assembled sample of Cayman Von Damm (Shallow) plume and background	See Supplementary Data 1	See Supplementary Data 1	This study	NA	NA
CIR-17P	Central Indian Ridge, western Indian Ocean	CIR-17P		Plume sample from Station 17P from Central Indian Ridge	E 69.8775, S 24.77861	3050 m	This study	NA	NA
CIR-30B	Central Indian Ridge, western Indian Ocean	CIR-30B		Background sample from Station 30B from Central Indian Ridge	E 66.81611, S 26.96083	3300 m	This study	NA	NA
EastScotiaRidge-P01	East Scotia Ridge, Antarctica	E2L		Hydrothermal vent plume	W 30.31885, S 56.0891833	2262 m	10.1371/journal.pbio.1001234	SRR1179074, SRR1179072, SRR1179071, SRR1179069	Single, 454
GB	Guaymas Basin, Gulf of California	Guaymas Basin		Plume sample from Guaymas Basin	See Supplementary Data 1	See Supplementary Data 1	This study	NA	NA
IO-Kairei	Kairei field, Indian Ocean	F5		Hydrothermal vent plume	E 70.04, S 25.31	NK	10.3389/fmicb.2013.00185	SRR6179416	Paired
IO-Pelagia	Pelagia field, Indian Ocean	F9		Hydrothermal vent plume	E 71, S 26	NK	10.3389/fmicb.2013.00185	SRR6179418	Paired
JFRNPO-ASP01	Juan de Fuca Ridge, northeastern Pacific Ocean	Axial Seamount Plume		Plume sample from a hydrothermal plume approximately 42 m above Anemone vent	W 130.01367, N 45.93357	1500 m	10.1111/1462-2920.14011	NA	NA
JFRNPO-ASP02	Juan de Fuca Ridge, northeastern Pacific Ocean	AXIAL_T1501_2		Axial Seamount hydrothermal vent plume	W 129.9634, N 46.1239	1725 m	NA	SRR6419884	Paired
JFRNPO-ASP03	Juan de Fuca Ridge, northeastern Pacific Ocean	AXIAL_T1501_3		Axial Seamount hydrothermal vent plume	W 129.9648, N 46.1215	1708 m	NA	SRR6419885	Paired
JFRNPO-ASP04	Juan de Fuca Ridge, northeastern Pacific Ocean	AXIAL_T1501_4		Axial Seamount hydrothermal vent plume	W 129.9674, N 46.1173	1694 m	NA	SRR6419886	Paired
JFRNPO-ASP05	Juan de Fuca Ridge, northeastern Pacific Ocean	AXIAL_T1501_5		Axial Seamount hydrothermal vent plume	W 129.9708, N 46.1118	1733 m	NA	SRR6419887	Paired
JFRNPO-ASP06	Juan de Fuca Ridge, northeastern Pacific Ocean	AXIAL_T1501_6		Axial Seamount hydrothermal vent plume	W 129.9782, N 46.0996	1700 m	NA	SRR6419888	Paired
JFRNPO-ASP07	Juan de Fuca Ridge, northeastern Pacific Ocean	AXIAL_T1501_8		Axial Seamount hydrothermal vent plume	W 129.9834, N 46.0912	1696 m	NA	SRR6419889	Paired
JFRNPO-ASP08	Juan de Fuca Ridge, northeastern Pacific Ocean	AXIAL_T1501_9		Axial Seamount hydrothermal vent plume	W 129.9860, N 46.0869	1687 m	NA	SRR6419890	Paired
JFRNPO-ASP09	Juan de Fuca Ridge, northeastern Pacific Ocean	AXIAL_T1501_10		Axial Seamount hydrothermal vent plume	W 129.9971, N 46.0687	1689 m	NA	SRR6419891	Paired
JFRNPO-ASP10	Juan de Fuca Ridge, northeastern Pacific Ocean	AXIAL_T1501_12		Axial Seamount hydrothermal vent plume	W 129.9982, N 46.0669	1607 m	NA	SRR6419892	Paired
JFRNPO-ASP11	Juan de Fuca Ridge, northeastern Pacific Ocean	AXIAL_T1501_14		Axial Seamount hydrothermal vent plume	W 129.9993, N 46.0650	1498 m	NA	SRR6419893	Paired
JFRNPO-ASS01	Juan de Fuca Ridge, northeastern Pacific Ocean	Axial Seamount Seawater		Background seawater sample from a hydrothermal plume approximately 42 m above Anemone vent	W 129.79548, N 46.27389	1500 m	10.1111/1462-2920.14011	NA	NA
JFRNPO-ASS02	Juan de Fuca Ridge, northeastern Pacific Ocean	AXIAL_V1501_1500		Axial Seamount background seawater	W 129.7955, N 46.2739	1700 m	NA	SRR6419882	Paired
JFRNPO-ASS03	Juan de Fuca Ridge, northeastern Pacific Ocean	AXIAL_V1501_1700		Axial Seamount background seawater	W 129.7955, N 46.2739	1500 m	NA	SRR6419883	Paired
LauBasin-Abe	Lau Basin, southwest Pacific Ocean	Lau Basin-Abe		Combined assembled sample of Lau Basin Abe plume and background	See the Supplementary Data 1	See the Supplementary Data 1	This study	NA	NA
LauBasin-KiloMoana	Lau Basin, southwest Pacific Ocean	Lau Basin-Kilo Moana		Combined assembled sample of Lau Basin Kilo Moana plume and background	See the Supplementary Data 1	See the Supplementary Data 1	This study	NA	NA
LauBasin-Mariner	Lau Basin, southwest Pacific Ocean	Lau Basin-Mariner		Combined assembled sample of Lau Basin Mariner plume and background	See the Supplementary Data 1	See the Supplementary Data 1	This study	NA	NA
LauBasin-TahiMoana	Lau Basin, southwest Pacific Ocean	Lau Basin-Tahi Moana		Combined assembled sample of Lau Basin Tahi Moana plume and background	See the Supplementary Data 1	See the Supplementary Data 1	This study	NA	NA
LauBasin-TuiMalia	Lau Basin, southwest Pacific Ocean	Lau Basin-Tui Malia		Plume sample from Lau Basin Tui Malia	See the Supplementary Data 1	See the Supplementary Data 1	This study	NA	NA
LauBasin-WMV	West Mata volcano, northeastern Lau Basin, Pacific Ocean	CTD066		Hydrothermal vent plume	W 173.75, S 15.09	1000 m	10.3389/fmicb.2013.00185	SRR2059216	Paired
LauBasin-WMV	West Mata volcano, northeastern Lau Basin, Pacific Ocean	CTD065		Hydrothermal vent plume	W 173.75, S 15.09	1096 m	10.3389/fmicb.2013.00185	SRR2059215	Paired
NEPRS	Northern East Pacific Rise seamount	CTD-AT42-005-500m-65		Background seawater	W 104.4194, N 8.41285	500 m	This study	NA	NA
PNGManusBasin-P01	Manus Basin, Papua New Guinea	MNB4-CTD-4		Hydrothermal vent plume	E 151.6741667, S 3.783366667	1700 m	10.1038/ismej.2017.37	ERR1665224	Single
PNGManusBasin-P02	Manus Basin, Papua New Guinea	MNB3-CTD-3		Hydrothermal vent plume	E 151.6741667, S 3.783366667	1700 m	10.1038/ismej.2017.37	ERR1665223	Single
PNGManusBasin-P03	Manus Basin, Papua New Guinea	MNB2-CTD-2		Hydrothermal vent plume	E 152.1333333, S 3.8585	1700 m	10.1038/ismej.2017.37	ERR1665222	Single
PNGManusBasin-P04	Manus Basin, Papua New Guinea	MNB1-CTD-1		Hydrothermal vent plume	E 152.1331667, S 3.858	1700 m	10.1038/ismej.2017.37	ERR1665221	Single
SMAR-CTD10.2400	Southern Mid-Atlantic Ridge, Atlantic Ocean	SMAR-CTD10.2400	26III-SMAR-S034-CTD10	Seawater collected within particle plume, ~400m above vent	W 13.3628, S 15.1624	2430 m	10.1016/j.dsr.2019.103134	SRR5182961, SRR5184351	Single, 454
SMAR-CTD10.2600	Southern Mid-Atlantic Ridge, Atlantic Ocean	SMAR-CTD10.2600	26III-SMAR-S034-CTD10	Seawater collected within particle plume, ~200m above vent	W 13.3628, S 15.1624	2630 m	10.1016/j.dsr.2019.103134	SRR5182961, SRR5184351	Single, 454
SMAR-CTD10.2700	Southern Mid-Atlantic Ridge, Atlantic Ocean	SMAR-CTD10.2700	26III-SMAR-S034-CTD10	Seawater collected within particle plume, ~100m above vent	W 13.3628, S 15.1624	2730 m	10.1016/j.dsr.2019.103134	SRR5182961, SRR5184351	Single, 454
SMAR-MiMa.05	Southern Mid-Atlantic Ridge, Atlantic Ocean	SMAR-MiMa.05	26III-SMAR-S40-MiMa05	Seawater collected within particle plume, ~5m right above vent	W 13.3553, S 15.1659	2782 m	10.1016/j.dsr.2019.103134	SRR5182961, SRR5184351	Single, 454
SMAR-SAP1	Southern Mid-Atlantic Ridge, Atlantic Ocean	SAP-1_S		Hydrothermal rising plume	W 14.40, S 13.20	2334 m	NA	SRR10061075	Paired
SMAR-SAP2	Southern Mid-Atlantic Ridge, Atlantic Ocean	SAP-2_S		Hydrothermal neutrally buoyant plume	W 14.40, S 13.20	2312 m	NA	SRR10061074	Paired
SMAR-SAP3	Southern Mid-Atlantic Ridge, Atlantic Ocean	SAP-3_S		Hydrothermal neutrally buoyant plume	W 14.40, S 13.20	2293 m	NA	SRR10061070	Paired
SMAR-SAP4	Southern Mid-Atlantic Ridge, Atlantic Ocean	SAP-4_S		Hydrothermal neutrally buoyant plume	W 14.40, S 13.20	2261 m	NA	SRR10061069	Paired
SMAR-SAP5	Southern Mid-Atlantic Ridge, Atlantic Ocean	SAP-5_S		Hydrothermal neutrally buoyant plume	W 14.40, S 13.20	2273 m	NA	SRR10061068	Paired
SWIR-54P	Southwest Indian Ridge, southwestern Indian Ocean	SWIR-54P		Background sample from Station 54P from Southwest Indian Ridge	E 64.94111, S 27.91639	4777 m	This study	NA	NA
SWIR-58P	Southwest Indian Ridge, southwestern Indian Ocean	SWIR-58P		Plume sample from Station 58P from Southwest Indian Ridge	E 67.75472, S 26.57361	3920 m	This study	NA	NA
SWIR-68B	Southwest Indian Ridge, southwestern Indian Ocean	SWIR-68B		Background sample from Station 68B from Southwest Indian Ridge	E 63.805, S 27.75639	3980 m	This study	NA	NA
Sample characterization map
SampleID	Location	Sample characteristics
AOMenezGwen-P02	Menez Gwen hydrothermal vent field, Atlantic Ocean	Plume
AOMenezGwen-P03	Menez Gwen hydrothermal vent field, Atlantic Ocean	Plume
Cayman-DP01	Mid-Cayman Rise, western Caribbean Sea	Plume
Cayman-DP02	Mid-Cayman Rise, western Caribbean Sea	Plume
Cayman-DS01	Mid-Cayman Rise, western Caribbean Sea	Background
Cayman-SP01	Mid-Cayman Rise, western Caribbean Sea	Plume
Cayman-SP02	Mid-Cayman Rise, western Caribbean Sea	Plume
Cayman-SS01	Mid-Cayman Rise, western Caribbean Sea	Background
CIR-30B	Central Indian Ridge, western Indian Ocean	Background
GB	Guaymas Basin, Gulf of California	Plume
JFRNPO-ASP01	Juan de Fuca Ridge, northeastern Pacific Ocean	Plume
JFRNPO-ASP02	Juan de Fuca Ridge, northeastern Pacific Ocean	Plume
JFRNPO-ASP03	Juan de Fuca Ridge, northeastern Pacific Ocean	Plume
JFRNPO-ASP04	Juan de Fuca Ridge, northeastern Pacific Ocean	Plume
JFRNPO-ASP05	Juan de Fuca Ridge, northeastern Pacific Ocean	Plume
JFRNPO-ASP06	Juan de Fuca Ridge, northeastern Pacific Ocean	Plume
JFRNPO-ASP07	Juan de Fuca Ridge, northeastern Pacific Ocean	Plume
JFRNPO-ASP08	Juan de Fuca Ridge, northeastern Pacific Ocean	Plume
JFRNPO-ASP09	Juan de Fuca Ridge, northeastern Pacific Ocean	Plume
JFRNPO-ASP10	Juan de Fuca Ridge, northeastern Pacific Ocean	Plume
JFRNPO-ASP11	Juan de Fuca Ridge, northeastern Pacific Ocean	Plume
JFRNPO-ASS01	Juan de Fuca Ridge, northeastern Pacific Ocean	Background
JFRNPO-ASS02	Juan de Fuca Ridge, northeastern Pacific Ocean	Background
JFRNPO-ASS03	Juan de Fuca Ridge, northeastern Pacific Ocean	Background
LauBasinAbe-P01	Lau Basin, southwest Pacific Ocean	Plume
LauBasinAbe-P02	Lau Basin, southwest Pacific Ocean	Plume
LauBasinAbe-S01	Lau Basin, southwest Pacific Ocean	Background
LauBasinKiloMoana-P01	Lau Basin, southwest Pacific Ocean	Plume
LauBasinKiloMoana-P02	Lau Basin, southwest Pacific Ocean	Plume
LauBasinKiloMoana-P03	Lau Basin, southwest Pacific Ocean	Plume
LauBasinKiloMoana-P04	Lau Basin, southwest Pacific Ocean	Plume
LauBasinMariner-P01	Lau Basin, southwest Pacific Ocean	Plume
LauBasinMariner-S01	Lau Basin, southwest Pacific Ocean	Background
LauBasinTahiMoana-P01	Lau Basin, southwest Pacific Ocean	Plume
LauBasinTahiMoana-S01	Lau Basin, southwest Pacific Ocean	Background
LauBasinTuiMalia-P01	Lau Basin, southwest Pacific Ocean	Plume
LauBasin-WMV	Lau Basin, southwest Pacific Ocean	Plume
NEPRS-S01	Northern East Pacific Rise seamount	Background
PNGManusBasin-P02	Manus Basin, Papua New Guinea	Plume
PNGManusBasin-P03	Manus Basin, Papua New Guinea	Plume
PNGManusBasin-P04	Manus Basin, Papua New Guinea	Plume
SMAR-CTD10.2400	Southern Mid-Atlantic Ridge, Atlantic Ocean	Background
SMAR-CTD10.2600	Southern Mid-Atlantic Ridge, Atlantic Ocean	Background
SMAR-CTD10.2700	Southern Mid-Atlantic Ridge, Atlantic Ocean	Background
SMAR-MiMa.05	Southern Mid-Atlantic Ridge, Atlantic Ocean	Plume
SMAR-SAP1	Southern Mid-Atlantic Ridge, Atlantic Ocean	Plume
SMAR-SAP2	Southern Mid-Atlantic Ridge, Atlantic Ocean	Plume
SMAR-SAP3	Southern Mid-Atlantic Ridge, Atlantic Ocean	Plume
SMAR-SAP4	Southern Mid-Atlantic Ridge, Atlantic Ocean	Plume
SMAR-SAP5	Southern Mid-Atlantic Ridge, Atlantic Ocean	Plume
SWIR-58P	Southwest Indian Ridge, southwestern Indian Ocean	Plume
SWIR-68B	Southwest Indian Ridge, southwestern Indian Ocean	Background
Remarks: "LauBasin-WMV" was removed from core plume microbiome analysis due to its abnormal community composition.
