## Supplementary Data 5 for "The sulfur cycle connects microbiomes and biogeochemistry in deep-sea hydrothermal plumes"

### Sheet: Sheet1
Supplementary Data 5 | Microbial group contributions to the metagenome (MetaG) coverage of function traits. Microbial group contributions to the MetaG coverage of significantly differentiated function traits (Table 1) within MetaGs from three hydrothermal vent sites. The brown labeled percentages are the top three in each column. Microbial group contributions to the MetaG coverage of major functi…
Table 1
Metagenome	B.Lau.mean		P.Lau.mean			P.Cym.mean					P.GyBn.mean
Function detail	Arsenate reduction		long-chain acyl-CoA synthetase (C6+)	Arsenate reduction		Halogenated compounds breakdown	Methanol oxidation	CO oxidation	CO oxidation		Toluene degradation	Benzene degradation	Sulfate reduction	Iron oxidation
Function trait ID	TIGR00014		KEGG.B20	TIGR00014		TIGR01428	methanol_dehydrogenase_pqq_xoxF_mxaF	TIGR02416	carbon_monoxide_dehydrogenase_coxS		KEGG.B01	KEGG.B05	TIGR00455	Cyc1
Acidobacteria	0		0.0021818	0		0.0234773	0.241853	0	0.0115926		0	0	0.000903326	0
Actinobacteria	0		0.000258666	0		0	0	0.0159851	0.0248405		0	0	0.402281	0
Alphaproteobacteria	0		0.000195276	0		0.00801133	0.000215705	0.0098172	0.0125948		0.000265922	0	0.000124668	0
Alphaproteobacteria-Caulobacterales	0.000113509		0	5.18329e-05		0	0	0	0		0	0	0.00829426	0
Alphaproteobacteria-Micavibrionales	0		1.90858e-06	0		0	0	0	0		0	0	0.00839592	0
Alphaproteobacteria-Pelagibacterales	0		0.0180658	0		0.0644664	0	0.00582319	0.0552083		0	0	0	0
Alphaproteobacteria-Rhodospirillales	0.00538608		0.0180026	0.00673501		0.10413	0	0.0691758	0.0776514		0.000350433	0	0.0132744	0.0100832
Alphaproteobacteria-UBA7887	0.0161622		0.0269749	0.0223762		0.0202928	0.021056	0.0233524	0.0181271		0	0	0.00224682	0.00140214
Aquificae	0		0	0		0	0	0	0		0	0	0	0
Bacteroidetes	0.251768		0.0194407	0.0595624		0.00208507	0.000723019	0	0		0	0	0.0255606	0
Chloroflexi	0		0.00115352	0		0.421178	0.0535536	0.725863	0.498025		0	0	0	0
Cyanobacteria	1.79346e-05		0.00350489	0.00331137		0	0	0	0		0	0	4.79664e-05	0
Deltaproteobacteria-SAR324	0.0185491		0.235177	0.042753		0.0928865	0	0.0100334	0.0746901		0	0	0	0.0402265
Epsilonproteobacteria-Campylobacterales	0.000186459		0.000109188	0.000219734		0	0	0	0		0	0	3.07365e-07	0
Gammaproteobacteria-Chromatiales	0.0128533		0.0192193	0.0363162		0	0	0	0		0	0	0	0.000607539
Gammaproteobacteria-LS-SOB	0.0597614		0.100251	0.123946		0.214327	0	0.0750699	0.132101		0	0	0.0314419	0.0305541
Gammaproteobacteria-Methylococcales	0.0107657		0.00762435	0.0288117		0	0.00119408	0	0		0.545959	0.623194	0.0599288	0.371003
Gammaproteobacteria-Nitrosococcales	0.00427875		0.00203486	0.00769002		0	0.201523	0	0		0	0	0.00464887	0.00438562
Gammaproteobacteria-Pseudomonadales	0.0278691		0.0332604	0.0706213		0.00867114	0.0350733	0.00671278	0.00602688		0.283649	0.260753	0.169104	0.115815
Gammaproteobacteria-SAR86	0.0278501		0	0.0295076		0	0.0289419	0	0		0	0	0	0.0396088
Gammaproteobacteria-Thiomicrospirales	0.268495		0.147326	0.206554		8.65739e-05	0	0	0		0	0	0	0.330917
Gammaproteobacteria-UBA11654	0.076436		0.0348747	0.0861575		0	0.0674785	0.00460665	0.0170202		0	0	0.012327	0.0178537
Gammaproteobacteria-UBA4486	0		0	0		0	0	0	0		0.169775	0.116053	0	0.037543
Gemmatimonadetes	0.0118875		0.00489179	0.0090427		0.0269134	0.346008	0.0114604	0.0205181		0	0	0	0
Latescibacteria	0		8.01383e-06	0		3.19198e-05	0	0.00355649	0.00229397		0	0	0	0
Marine Group II	0.0489132		0.0116772	0.0423384		0	0	0	0		0	0	0.0285024	0
Marine Group III	0		0.00138059	0		0	0	0	0		0	0	0	0
Marinimicrobia	0.109781		0.132492	0.0877612		0.0039698	0	0.0201398	0.0353812		0	0	0.00506443	0
Myxococcales	0.000180331		0.0018303	0.000420814		5.32185e-05	0.00226958	0.000349378	0.000459454		0	0	0.0632904	0
Nitrospinae	0.00948473		0.0298686	0.0250447		0.00218472	0	0.0118806	0.00824596		0	0	0.00168607	0
Nitrospirae	0.0112068		0.00916966	0.0238171		0	0	0.000281843	0.000361586		0	0	0.00102486	0
Patescibacteria-Saccharibacteria	0		0	0		0	0	0	0		0	0	0	0
Planctomycetes	0.00362131		0.00996996	0.00853579		0	0.000109466	2.26601e-05	0.000112218		0	0	0.103576	0
Poribacteria	0.0241446		0.0788341	0.0778604		0.00682164	0	0.00586926	0.0047499		0	0	0.001681	0
Thaumarchaeota	0		0.0465494	0		0	0	0	0		0	0	0	0
Unknown	0		0.00151704	0		0	0	0	0		0	0	0	0
Verrucomicrobia	0.000287846		0.0021555	0.00056473		0.000414004	0	0	0		0	0	0.0565947	0

### Sheet: Sheet2
Table 2
Function detail	Carbon fixation						Denitrification						Sulfur cycling						Hydrogen oxidation						Methane oxidation						Aerobic oxidation						Iron oxidation						Manganese oxidation
Metagenome	B.Lau.Mean	P.Lau.Mean	B.Cym.Mean	P.Cym.Mean	P.GyBn.Mean		B.Lau.Mean	P.Lau.Mean	B.Cym.Mean	P.Cym.Mean	P.GyBn.Mean		B.Lau.Mean	P.Lau.Mean	B.Cym.Mean	P.Cym.Mean	P.GyBn.Mean		B.Lau.Mean	P.Lau.Mean	B.Cym.Mean	P.Cym.Mean	P.GyBn.Mean		B.Lau.Mean	P.Lau.Mean	B.Cym.Mean	P.Cym.Mean	P.GyBn.Mean		B.Lau.Mean	P.Lau.Mean	B.Cym.Mean	P.Cym.Mean	P.GyBn.Mean		B.Lau.Mean	P.Lau.Mean	B.Cym.Mean	P.Cym.Mean	P.GyBn.Mean		B.Lau.Mean	P.Lau.Mean	B.Cym.Mean	P.Cym.Mean	P.GyBn.Mean
Acidobacteria	0.000955783	0.000976411	0.00368819	0.0038369	0.000336907		0.011622	0.00374818	0.0676551	0.0764516	8.14451e-05		0.00280358	0.00135053	0.0251759	0.027719	0.000276544		0	0	0	0	0		0.015532	0.0228587	0.021093	0.0166397	0.000381726		0.000548298	0.000629166	0.010574	0.0127527	0.000118884		0	0	0	0	0		0.00438649	0.00221112	0.157682	0.172687	0.000592854
Actinobacteria	0	0	0	0	0		2.68163e-07	3.35566e-07	9.90148e-05	0.000111986	0.0189406		5.87253e-05	8.83719e-05	0.0766006	0.0207843	0.000529682		0	0	0	0	0		0	0	0	0	0		0.000143752	0.000176575	0.0096567	0.00916371	0.0251442		0	0	0	0	0		0	0	0	0	0
Alphaproteobacteria	0.000391493	0.000249953	0.00876301	0.0128417	0.00692915		0	0	0	0	0		3.21383e-05	2.5097e-05	0.00167358	0.00223741	1.40532e-05		0	0	0	0	0		0.00122477	0.000937649	0.015092	0.0187012	4.2772e-05		6.12841e-05	4.40338e-05	6.2244e-05	5.19193e-05	0.00342797		8.46319e-05	5.17961e-05	0.0017721	0.00310862	2.91519e-05		0	0	0	0	0
Alphaproteobacteria-Caulobacterales	0	0	0	0	0		0	0	0	0	0		1.31315e-05	4.13933e-06	4.64463e-05	1.52548e-05	0.000934968		0	0	0	0	0		0	0	0	0	0		0.000569485	8.69866e-05	0.0016415	0.000311589	0.0158473		0	0	0	0	0		0.00104113	0.000392539	0.00211443	0.000606806	0.0787603
Alphaproteobacteria-Micavibrionales	0	0	0	0	0		0	0	0	0	0		1.45277e-06	5.76008e-07	3.37345e-06	2.90624e-06	0.000946427		0	0	0	0	0		0	0	0	0	0		5.68553e-05	8.68014e-06	8.56002e-05	4.18726e-05	0.00810325		0	0	0	0	0		0	0	0	0	0
Alphaproteobacteria-Pelagibacterales	0.0229864	0.0352684	0.0110033	0.0145908	0.00208199		0	0	0	0	0		0.0158332	0.0268945	0.0226015	0.0309915	0.00152442		0	0	0	0	0		0	0	0	0	0		0.0180693	0.0370873	0.0137822	0.0201881	0.00170382		0	0	0	0	0		0	0	0	0	0
Alphaproteobacteria-Rhodospirillales	0.0071539	0.00916701	0.029497	0.0366945	0.00599934		0.0304185	0.0321597	0.077358	0.0767647	0.00823342		0.00917037	0.0130349	0.155789	0.155981	0.00315127		0	0	0	0	0		0.0095524	0.00922829	0.101708	0.103371	0.000169095		0.00175429	0.00260041	0.0205495	0.0259986	0.00170625		0.00273879	0.00312162	0.0175372	0.0285989	0.00159557		0.00616193	0.0113304	0.0949891	0.142314	0.00279059
Alphaproteobacteria-UBA7887	0.0148033	0.015152	0.0388808	0.0338028	0.0060459		0	0	0	0	0		0.0276324	0.0249261	0.00705358	0.00795855	0.000432915		0	0	0	0	0		0	0	0	0	0		0.00962348	0.0114229	0.0100682	0.0128351	0.000948274		0.000683082	0.000925477	0.00279653	0.00252397	0.000140214		0.0653924	0.0740239	0.0720694	0.075993	0.00828295
Aquificae	0.30485	0.287079	0.00419879	0.00627853	3.42055e-06		0.0157983	0.0358312	1.09815e-05	1.32542e-05	1.83233e-07		0.00062579	0.00382647	3.5214e-06	1.21522e-06	1.77001e-07		0	0	0	0	0		0	0	0	0	0		0	0	0	0	0		0	0	0	0	0		0	0	0	0	0
Bacteroidetes	0	0	0	0	0		0.00236314	0.00649629	0.000482127	0.000628782	0.000945083		0.000774057	0.000983216	0.000702948	0.000542051	0.000121819		0.333306	0.075338	0.011379	0.0142587	0.0609734		0	0	0	0	0		0.0298576	0.00770036	0.00204979	0.00141677	0.00557132		0	0	0	0	0		9.31158e-06	1.46375e-06	5.19468e-05	3.76707e-05	0.0389331
Chloroflexi	0	0	0	0	0		0	0	0	0	0		0.00502666	0.00525741	0.101144	0.085257	0.000556915		0	0	0	0	0		0	0	0	0	0		0.00554007	0.00585016	0.0938902	0.0863429	0.00708523		0.1	0.1	0.1	0.1	0.1		0.42198	0.405079	0.490841	0.491483	0.00104118
Cyanobacteria	0	0	0	0	0		0.000417406	0.0300996	0.00123952	0.000653429	0.00102125		2.37017e-05	0.00282574	6.71255e-05	5.95989e-05	7.27927e-06		2.73138e-05	0.257995	0.321954	0.319075	0.27236		0	0	0	0	0		2.93032e-05	0.00288625	0.000817491	0.000561996	6.70751e-05		0	0	0	0	0		0	0	0	0	0
Deltaproteobacteria-SAR324	0.0700891	0.120219	0.238366	0.196972	0.0726554		0	0	0	0	0		0.0232538	0.0335003	0.0570318	0.0357643	0.0255005		0	0	0	0	0		0.0291532	0.0500185	0.0182355	0.0105048	0.00129536		0.0319282	0.0535427	0.0464576	0.0328418	0.0328174		0.0925754	0.0974677	0.092196	0.0764169	0.0791		0	0	0	0	0
Epsilonproteobacteria-Campylobacterales	0.0224855	0.043739	0.000424977	0.00128579	1.27461e-06		0	0	0	0	0		0.100255	0.100209	0.100892	0.171008	0.100033		0.000196135	0.000243758	0.0119888	0.0849625	0.00176648		0	0	0	0	0		0.000335709	0.00228642	0.00340221	0.0724987	0.0002346		0	0	0	0	0		0	0	0	0	0
Gammaproteobacteria-Chromatiales	0.00411866	0.0113058	0.00119587	0.000776175	0.000175109		0.00938853	0.0235312	0.00237322	0.00147984	0.000151883		0.0129605	0.036838	0.00351095	0.00199963	0.000644745		0	0	0	0	0		0	0	0	0	0		0.00825782	0.0219876	0.00122518	0.000703742	0.000237963		0.0026326	0.00735063	0.000436503	0.000346814	6.07539e-05		0	0	0	0	0
Gammaproteobacteria-LS-SOB	0.0488736	0.0631943	0.114978	0.111935	0.0435063		0.00862261	0.00722058	0.0511493	0.0503549	0.0187147		0.0252343	0.0494682	0.180885	0.118812	0.0805465		0	0	0	0	0		0	0	0	0	0		0.0140002	0.0241589	0.0493292	0.0446547	0.0305771		0.00365088	0.0068639	0.031695	0.0289794	0.00973933		0	0	0	0	0
Gammaproteobacteria-Methylococcales	5.15917e-07	5.83888e-07	6.08102e-07	1.60273e-06	0.0346832		0.064067	0.0785055	0.0125453	0.0114561	0.22284		0.0201726	0.0401977	0.0024463	0.00211702	0.241144		0	0	0	0	0		0.750108	0.750139	0.750021	0.750048	0.907168		0.00305529	0.00630039	0.000440015	0.000715741	0.35438		0.000734227	0.0019426	0.000273555	0.000291373	0.0371003		3.60796e-05	6.89404e-05	4.32148e-05	0.000167557	0.284535
Gammaproteobacteria-Nitrosococcales	0	0	0	0	0		0.101145	0.0723918	0.136155	0.151614	0.100623		0.00565462	0.00656224	0.00534831	0.00906135	0.000705503		0.337992	0.342419	0.47888	0.439259	0.372619		0.0188638	0.022944	0.0325798	0.0611314	0.00159496		0.204988	0.128626	0.352075	0.378773	0.0184288		0.000292123	0.000518836	0.00458533	0.00816623	0.000438562		0	0	0	0	0
Gammaproteobacteria-Pseudomonadales	0.0111907	0.0080246	0.00599751	0.0046922	0.064685		0.0131405	0.0181444	0.0321071	0.023859	0.0497367		0.0126172	0.0164955	0.00964647	0.00519179	0.10562		0	0	0	0	0		0.106811	0.0900818	0.01461	0.00820083	0.0618832		0.121326	0.253902	0.0459659	0.018817	0.143285		0.0997465	0.093263	0.0928567	0.0888216	0.0526711		0.0484416	0.0433017	0.00273527	0.00208536	0.107242
Gammaproteobacteria-SAR86	0	0	0	0	0		0	0	0	0	0		0.0123698	0.00842638	0.00308964	0.00184543	0.00408236		0	0	0	0	0		0	0	0	0	0		0.00441436	0.00380241	0.00532728	0.004062	0.00285955		0.00194206	0.0019957	0.00920526	0.00586399	0.00396088		0	0	0	0	0
Gammaproteobacteria-Thiomicrospirales	0.26396	0.210747	0.0688353	0.11646	0.295459		0.380515	0.336044	0.137003	0.186424	0.138094		0.668791	0.579675	0.176504	0.27463	0.341354		0.328479	0.324004	0.175798	0.142446	0.292281		0	0	0	0	0		0.396926	0.325444	0.0840567	0.109015	0.159932		0.0870418	0.0711005	0.0165048	0.0302036	0.0361174		0	0	0	0	0
Gammaproteobacteria-UBA11654	0.0930356	0.0641584	0.0888267	0.0766682	0.0486841		0.066844	0.0471184	0.0971103	0.0823563	0.00758204		0.0044968	0.00476432	0.00305172	0.00269604	0.0093476		0	0	0	0	0		0	0	0	0	0		0.0132873	0.0151401	0.0469519	0.0237792	0.0099247		0.00562441	0.00607985	0.0198107	0.0136986	0.0142769		0	0	0	0	0
Gammaproteobacteria-UBA4486	0.00147852	0.00160964	0.001467	0.000959602	0.0172235		0.100826	0.101256	0.116403	0.102416	0.118137		0.00515422	0.00631859	0.00592119	0.00307504	0.0175582		0	0	0	0	0		0.0266191	0.0309248	0.0151841	0.0092462	0.0273074		0.00104512	0.00154553	0.00144106	0.00101069	0.0121152		0.00020611	0.000349653	0.00106852	0.000617576	0.0037543		0	0	0	0	0
Gemmatimonadetes	0	0	0	0	0		0	0	0	0	0		0.0173546	0.0084016	0.0353512	0.022072	0.00205246		0	0	0	0	0		0.0421351	0.0228669	0.0314765	0.0221566	0.000157017		0.0241707	0.00990055	0.130647	0.0940872	0.00925381		0.1	0.1	0.1	0.1	0.1		0	0	0	0	0
Latescibacteria	2.16122e-05	1.77465e-05	0.000103506	0.000102681	0.0198924		0	0	0	0	0		4.87266e-05	5.74748e-05	0.00123172	0.000997509	3.3687e-05		0	0	0	0	0		0	0	0	0	0		1.41693e-05	1.82815e-05	0.000213917	0.000120192	0.00923397		0	0	0	0	0		0	0	0	0	0
Marine Group II	0	0	0	0	0		4.23759e-07	9.3134e-07	0.000247909	0.000120757	0.00492653		0	0	0	0	0		0	0	0	0	0		0	0	0	0	0		0.00927786	0.00685145	0.0173157	0.0117688	0.0323566		0	0	0	0	0		0	0	0	0	0
Marine Group III	0	0	0	0	0		0	0	0	0	0		0	0	0	0	0		0	0	0	0	0		0	0	0	0	0		0.000389736	0.00041499	0.00848606	0.00537379	0.00249963		0	0	0	0	0		0	0	0	0	0
Marinimicrobia	0.0401281	0.0153575	0.0296818	0.0199043	0.00219234		0.0843914	0.0494294	0.0902382	0.087773	0.0223401		0.0196254	0.0114169	0.0178608	0.0129209	0.00748206		0	0	0	0	0		0	0	0	0	0		0.0295689	0.0144494	0.0140094	0.0108098	0.0133173		0.298793	0.297001	0.295447	0.295214	0.0123057		0.379633	0.288798	0.152665	0.0917424	0.0184744
Myxococcales	0	0	0	0	0		0.00105343	0.00147867	0.00766048	0.00567732	0.0454962		0.000299733	0.000609806	0.000247024	0.000242257	0.0236812		0	0	0	0	0		0	0	0	0	0		4.90002e-05	5.88851e-05	0.000293579	0.000266098	0.0123317		0.102047	0.108969	0.109262	0.112362	0.161016		0.0125858	0.0200659	0.00602326	0.00604636	0.0486129
Nitrospinae	0.00749794	0.0104788	0.00295599	0.00344337	0.0021448		0.00109591	0.00329417	0.0584229	0.0643276	0.0004713		0.0017304	0.00301359	0.00138885	0.00167928	0.00079585		0	0	0	0	0		0	0	0	0	0		0.00493127	0.00416143	0.00395286	0.0026465	0.0196805		0	0	0	0	0		0	0	0	0	0
Nitrospirae	0.00599805	0.00251537	0.32871	0.325769	0.333329		0.0041691	0.00789593	0.0124234	0.00865776	0.0466835		0.00126862	0.0025385	0.000612375	0.000645777	0.0128522		0	0	0	0	0		0	0	0	0	0		0.0203186	0.0167556	0.00779224	0.00698099	0.0259987		0.00120676	0.00299863	0.00455338	0.0047857	0.287694		0.0100928	0.0152696	0.000591621	0.000456889	0.166437
Patescibacteria-Saccharibacteria	0	0	0	0	0		0	0	0	0	0		0	0	0	0	0		0	0	0	0	0		0	0	0	0	0		0	0	0	0	0		0	0	0	0	0		0	0	0	0	0
Planctomycetes	0	0	0	0	0		0.0398363	0.0477378	0.0235976	0.016444	0.180243		0.000914296	0.00172324	0.00214464	0.0017619	0.0156928		0	0	0	0	0		0	0	0	0	0		0.0349491	0.025305	0.00656595	0.00338409	0.0238818		0.1	0.1	0.1	0.1	0.1		0.00909261	0.0194881	0.000138266	0.000122844	0.241099
Poribacteria	0	0	0	0	0		0.0131867	0.0438896	0.00887386	0.0112517	0.00254273		0.00223478	0.00677508	0.00114232	0.00109583	0.000372021		0	0	0	0	0		0	0	0	0	0		0.00133736	0.00360214	0.000720899	0.000744246	8.18037e-05		0	0	0	0	0		0.0411468	0.11997	0.0200547	0.0162574	0.00319892
Thaumarchaeota	0.07939	0.0999191	0.0220841	0.0324691	0.0271747		0	0	0	0	0		0.00356771	0.00379221	0.000831826	0.000834706	0.00200503		0	0	0	0	0		0	0	0	0	0		0.00807017	0.0112213	0.00208963	0.00271727	0.00130063		0	0	0	0	0		0	0	0	0	0
Unknown	0	0	0	0	0		0.0007469	0.00115628	0.0423613	0.0234184	0.00520679		0	0	0	0	0		0	0	0	0	0		0	0	0	0	0		0.000165011	0.000265237	0.0027412	0.00223643	0.00148339		0	0	0	0	0		0	0	0	0	0
Verrucomicrobia	0.000591596	0.000821043	0.00034198	0.00051594	0.0167977		0.0503519	0.0525701	0.0244822	0.017745	0.00698864		0	0	0	0	0		0	0	0	0	0		0	0	0	0	0		0.000940095	0.00176715	0.00532181	0.0023282	0.0140649		0	0	0	0	0		0	0	0	0	0
