## Supplementary Data 6 for "The sulfur cycle connects microbiomes and biogeochemistry in deep-sea hydrothermal plumes"

### Sheet: Sheet1
Supplementary Data 6 | Microbial group contributions to the abundance/expression level of function traits based on metagenome (MetaG) and metatranscriptome (MetaT). Microbial group contributions to the MetaG coverage of significantly differentiated function traits from Mid-Cayman Von Damm (Shallow) MetaGs (Table 1) (Corresponding to Fig. S8c). The brown labeled percentages indicated major microbi…
Table 1. MetaG
Function detail	Acetate fermentation	Alcohol fermentation	Alcohol fermentation	Formaldehyde oxidation	Hydrogen oxidation	Oxygen metabolism	Oxygen metabolism	Oxygen metabolism	Oxygen metabolism	Urease	Urease	Urease	Nitrite reduction	Nitrite reduction	Methylamine oxidation	Sulfur oxidation	Sulfur oxidation	Thiosulfate oxidation	Thiosulfate oxidation	Arsenate reduction	Iron oxidation
Function trait ID	acetate_kinase	alcohol_dehydrogenase	aldehyde_dehydrogenase	TIGR03126	nife−group−1	TIGR00203	TIGR00780	TIGR00781	TIGR00782	TIGR00192	TIGR00193	TIGR01792	TIGR02374	TIGR02378	KEGG.C02	TIGR02064	TIGR02066	TIGR04486	TIGR04555	TIGR00014	cyc1
Environment	CymS.P.Mean	CymS.P.Mean	CymS.P.Mean	CymS.P.Mean	CymS.P.Mean	CymS.P.Mean	CymS.P.Mean	CymS.P.Mean	CymS.P.Mean	CymS.P.Mean	CymS.P.Mean	CymS.P.Mean	CymS.P.Mean	CymS.P.Mean	CymS.P.Mean	CymS.P.Mean	CymS.P.Mean	CymS.P.Mean	CymS.P.Mean	CymS.P.Mean	CymS.P.Mean
Acidobacteria	0	0.00700217	0.0139552	0	0	0	0	0	0.0769572	0.0324106	0.0324106	0.0359025	0	0	0.185282	0	0	0	0.19114	0	0
Actinobacteria	0	0.0216217	0.0180386	0	0	0	0	0	0	0	0	0	0	0	0	0	0	0	0	0	0
Alphaproteobacteria	0	0.0171535	0.0207004	0	0	0	0	0	0	0.0480763	0.0480763	0.053256	0	0	0	0	0	0	0	0	0
Alphaproteobacteria-Pelagibacterales	0.781441	0.100401	0.0814577	0	0	0	0	0	0	0	0	0	0	0	0	0	0	0	0	0	0
Alphaproteobacteria-Rhodospirillales	0	0.0954772	0.134918	0	0	0	0	0	0	0.0294382	0.0294382	0.0326099	0	0	0	0	0	0.34972	0.204597	0.135998	0
Alphaproteobacteria-UBA7887	0	0.0143425	0.0118994	0	0	0	0	0	0.0281593	0.055272	0.055272	0.061227	0	0	0	0	0	0	0.0372344	0	0
Chloroflexi	0	0.116168	0.178635	0	0	0	0	0	0	0.0897955	0.0897955	0.09947	0	0	0	0	0	0	0	0	0
Deltaproteobacteria-SAR324	0	0.105483	0.00990159	0	0	0	0	0	0.0468633	0	0	0	0	0	0	0	0	0	0.0309832	0	0.101747
Epsilonproteobacteria-Campylobacterales	0	0.0294136	0.0716951	0	0.315497	0.244509	0.163192	0.265948	0.122666	0	0	0	0	0	0	0	0	0.146996	0.224342	0.17149	0
Gammaproteobacteria-LS-SOB	0	0.214247	0.192363	0	0	0	0	0	0.0929825	0.16939	0.16939	0.18764	0	0	0	0	0	0	0	0.245838	0.248638
Gammaproteobacteria-Nitrosococcales	0	0.129434	0.0613632	1	0.373488	0.755491	0.579563	0.314831	0.290426	0.427544	0.427544	0.473607	0.474364	0.382808	0.814718	0	0	0	0.192012	0.146776	0.15764
Gammaproteobacteria-Pseudomonadales	0	0.0125398	0.0277433	0	0	0	0	0	0	0	0	0	0	0	0	0	0	0	0	0.0331799	0
Gammaproteobacteria-SAR86	0	0.00376968	0	0	0	0	0	0	0	0	0	0	0	0	0	0	0	0	0	0	0.0642762
Gammaproteobacteria-Thiomicrospirales	0	0.0512227	0.037385	0	0.311016	0	0.257245	0.419222	0.160909	0	0	0	0.525636	0.424184	0	1	1	0.503284	0	0.0808303	0.341181
Gammaproteobacteria-UBA11654	0	0.0152223	0.033678	0	0	0	0	0	0	0	0	0	0	0	0	0	0	0	0	0.0805555	0.0865176
Gemmatimonadetes	0	0.00576302	0.0191253	0	0	0	0	0	0.181037	0	0	0	0	0	0	0	0	0	0.119691	0	0
Latescibacteria	0	0.00367813	0	0	0	0	0	0	0	0	0	0	0	0	0	0	0	0	0	0	0
Marine Group II	0	0	0	0	0	0	0	0	0	0	0	0	0	0	0	0	0	0	0	0	0
Marine Group III	0	0	0	0	0	0	0	0	0	0	0	0	0	0	0	0	0	0	0	0	0
Marinimicrobia	0.218559	0.0486345	0.0556856	0	0	0	0	0	0	0	0	0	0	0	0	0	0	0	0	0.0791659	0
Planctomycetes	0	7.79392e-05	0.000517303	0	0	0	0	0	0	0	0	0	0	0	0	0	0	0	0	0	0
Poribacteria	0	0.00659267	0	0	0	0	0	0	0	0.076219	0.076219	0.0562872	0	0	0	0	0	0	0	0.0261661	0
Thaumarchaeota	0	0	0	0	0	0	0	0	0	0	0	0	0	0	0	0	0	0	0	0	0
Unknown	0	0	0.0309386	0	0	0	0	0	0	0.0718543	0.0718543	0	0	0.193008	0	0	0	0	0	0	0
Verrucomicrobia	0	0.00175626	0	0	0	0	0	0	0	0	0	0	0	0	0	0	0	0	0	0	0
Remarks: CymS.P.Mean: the mean MetaG coverage value of all plume samples from Mid-Cayman Von Damm (Shallow) environment.

### Sheet: Sheet2
Table 2. MetaT
Function detail	Toluene degradation, toluene => benzoate		Catechol ortho-cleavage, catechol => 3-oxoadipate		Methane oxidation		Nitric oxide reduction		Sulfur oxidation		Iron oxidation		Iron oxidation			Function detail	Catechol ortho-cleavage, catechol => 3-oxoadipate		Formaldehyde oxidation		CBB cycle - Rubisco		Oxygen metabolism		Oxygen metabolism		Nitrate reduction		Nitrite reduction		Nitric oxide reduction		Sulfur oxidation		Sulfur oxidation		Sulfur oxidation		Thiosulfate oxidation		Arsenate reduction		Manganese oxidation
Function trait ID	KEGG.B01	KEGG.B01	KEGG.B07	KEGG.B07	PF02406	PF02406	nitric_oxide_reductase_norB	nitric_oxide_reductase_norB	TIGR02066	TIGR02066	Cyc1	Cyc1	FoxY	FoxY		Function trait ID	KEGG.B07	KEGG.B07	TIGR03126	TIGR03126	rubisco_form_I	rubisco_form_I	TIGR00780	TIGR00780	TIGR00781	TIGR00781	PF03892	PF03892	TIGR02374	TIGR02374	nitric_oxide_reductase_norB	nitric_oxide_reductase_norB	TIGR02064	TIGR02064	TIGR02066	TIGR02066	sulfur_dioxygenase_sdo	sulfur_dioxygenase_sdo	TIGR04488	TIGR04488	TIGR00014	TIGR00014	Manganese_oxidase_K22348	Manganese_oxidase_K22348
Environment	CymD.B.Mean	CymD.P.Mean	CymD.B.Mean	CymD.P.Mean	CymD.B.Mean	CymD.P.Mean	CymD.B.Mean	CymD.P.Mean	CymD.B.Mean	CymD.P.Mean	CymD.B.Mean	CymD.P.Mean	CymD.B.Mean	CymD.P.Mean		Environment	CymS.B.Mean	CymS.P.Mean	CymS.B.Mean	CymS.P.Mean	CymS.B.Mean	CymS.P.Mean	CymS.B.Mean	CymS.P.Mean	CymS.B.Mean	CymS.P.Mean	CymS.B.Mean	CymS.P.Mean	CymS.B.Mean	CymS.P.Mean	CymS.B.Mean	CymS.P.Mean	CymS.B.Mean	CymS.P.Mean	CymS.B.Mean	CymS.P.Mean	CymS.B.Mean	CymS.P.Mean	CymS.B.Mean	CymS.P.Mean	CymS.B.Mean	CymS.P.Mean	CymS.B.Mean	CymS.P.Mean
Acidobacteria	0	0	0	0	0	0	0	0	0	0	0	0	0	0		Acidobacteria	0	0	0	0	0	0	0	0	0	0	0	0	0	0	0	0	0	0	0	0	0	0	0	0	0	0	0.98086	0.740858
Actinobacteria	0	0	0	0	0	0	0	0	0	0	0	0	0	0		Actinobacteria	0	0	0	0	0	0	0	0	0	0	0	0	0	0	0	0	0	0	0	0	0	0	0	0	0	0	0	0
Alphaproteobacteria	0.19573	0.283635	0	0	0.0601219	0.0876548	0	0	0	0	0	0	0	0		Alphaproteobacteria	0	0	0	0	0	0	0	0	0	0	0	0	0	0	0	0	0	0	0	0	0.000292951	0.00142332	0	0	0	0	0	0
Alphaproteobacteria-Pelagibacterales	0	0	0	0	0	0	0	0	0	0	0	0	0	0		Alphaproteobacteria-Pelagibacterales	0	0	0	0	0	0	0	0	0	0	0	0	0	0	0	0	0	0	0	0	0.98199	0.819787	0	0	0	0	0	0
Alphaproteobacteria-Rhodospirillales	0.80427	0.716365	0.259544	0.171369	0.741134	0.664157	0	0	0	0	0	0	0	0		Alphaproteobacteria-Rhodospirillales	0.120594	0.110619	0	0	0	0	0	0	0	0	0	0	0	0	0	0	0	0	0	0	0.0028027	0.0134918	0.0369644	0.0368048	0.0458132	0.0204672	0.0118003	0.145443
Alphaproteobacteria-UBA7887	0	0	0	0	0	0	0	0	0	0	0	0	0	0		Alphaproteobacteria-UBA7887	0	0	0	0	0	0	0	0	0	0	0	0	0	0	0	0	0	0	0	0	0	0	0	0	0	0	0.00733965	0.1137
Chloroflexi	0	0	0	0	0	0	0	0	0	0	0	0	1	1		Chloroflexi	0	0	0	0	0	0	0	0	0	0	0	0	0	0	0	0	0	0	0	0	0	0	0	0	0	0	0	0
Deltaproteobacteria-SAR324	0	0	0	0	0	0	0	0	0	0	0.0492232	0.0109294	0	0		Deltaproteobacteria-SAR324	0	0	0	0	0	0	0	0	0	0	0	0	0	0	0	0	0	0	0	0	0.0131545	0.0365949	0	0	0	0	0	0
Epsilonproteobacteria-Campylobacterales	0	0	0	0	0	0	0	0	0	0	0	0	0	0		Epsilonproteobacteria-Campylobacterales	0	0	0	0	0	0	0.770079	0.416635	0.813878	0.446649	0	0	0	0	0	0	0	0	0	0	0	0	0.917263	0.255079	0.664227	0.741695	0	0
Gammaproteobacteria-LS-SOB	0	0	0.421816	0.456934	0	0	0	0	0	0	0.323703	0.129505	0	0		Gammaproteobacteria-LS-SOB	0.322806	0.59978	0	0	0	0	0	0	0	0	0	0	0	0	0	0	0	0	0	0	0	0	0.0326858	0.0297676	0.0748248	0.0796265	0	0
Gammaproteobacteria-Nitrosococcales	0	0	0	0	0.198744	0.248188	1	1	0	0	0.0507847	0.0171535	0	0		Gammaproteobacteria-Nitrosococcales	0	0	1	1	0	0	0.0807215	0.100796	0.0284375	0.0360189	0	0	0.184452	0.0955311	1	1	0	0	0	0	0	0	0	0	0.00976912	0.0556798	0	0
Gammaproteobacteria-Pseudomonadales	0	0	0	0	0	0	0	0	0	0	0	0	0	0		Gammaproteobacteria-Pseudomonadales	0	0	0	0	0	0	0	0	0	0	0	0	0	0	0	0	0	0	0	0	0	0	0	0	0.0144939	0.00257868	0	0
Gammaproteobacteria-SAR86	0	0	0	0	0	0	0	0	0	0	0.108173	0.00263709	0	0		Gammaproteobacteria-SAR86	0	0	0	0	0	0	0	0	0	0	0	0	0	0	0	0	0	0	0	0	0	0	0	0	0	0	0	0
Gammaproteobacteria-Thiomicrospirales	0	0	0	0	0	0	0	0	1	1	0.401329	0.832443	0	0		Gammaproteobacteria-Thiomicrospirales	0	0	0	0	1	1	0.149199	0.482569	0.157685	0.517332	1	1	0.815548	0.904469	0	0	1	1	1	1	0.00152212	0.127625	0.0130871	0.678348	0.0212475	0.0706931	0	0
Gammaproteobacteria-UBA11654	0	0	0	0	0	0	0	0	0	0	0.0667872	0.00733261	0	0		Gammaproteobacteria-UBA11654	0	0	0	0	0	0	0	0	0	0	0	0	0	0	0	0	0	0	0	0	0	0	0	0	0.0570738	0.00640868	0	0
Gemmatimonadetes	0	0	0	0	0	0	0	0	0	0	0	0	0	0		Gemmatimonadetes	0	0	0	0	0	0	0	0	0	0	0	0	0	0	0	0	0	0	0	0	0	0	0	0	0	0	0	0
Latescibacteria	0	0	0.0434923	0.0302604	0	0	0	0	0	0	0	0	0	0		Latescibacteria	0.0578618	0.0388286	0	0	0	0	0	0	0	0	0	0	0	0	0	0	0	0	0	0	0	0	0	0	0	0	0	0
Marine Group II	0	0	0	0	0	0	0	0	0	0	0	0	0	0		Marine Group II	0	0	0	0	0	0	0	0	0	0	0	0	0	0	0	0	0	0	0	0	0	0	0	0	0	0	0	0
Marine Group III	0	0	0	0	0	0	0	0	0	0	0	0	0	0		Marine Group III	0	0	0	0	0	0	0	0	0	0	0	0	0	0	0	0	0	0	0	0	0	0	0	0	0	0	0	0
Marinimicrobia	0	0	0.275147	0.341437	0	0	0	0	0	0	0	0	0	0		Marinimicrobia	0.498738	0.250772	0	0	0	0	0	0	0	0	0	0	0	0	0	0	0	0	0	0	0.000237464	0.00107728	0	0	0.0772769	0.0124506	0	0
Planctomycetes	0	0	0	0	0	0	0	0	0	0	0	0	0	0		Planctomycetes	0	0	0	0	0	0	0	0	0	0	0	0	0	0	0	0	0	0	0	0	0	0	0	0	0	0	0	0
Poribacteria	0	0	0	0	0	0	0	0	0	0	0	0	0	0		Poribacteria	0	0	0	0	0	0	0	0	0	0	0	0	0	0	0	0	0	0	0	0	0	0	0	0	0.0352734	0.0104	0	0
Thaumarchaeota	0	0	0	0	0	0	0	0	0	0	0	0	0	0		Thaumarchaeota	0	0	0	0	0	0	0	0	0	0	0	0	0	0	0	0	0	0	0	0	0	0	0	0	0	0	0	0
Unknown	0	0	0	0	0	0	0	0	0	0	0	0	0	0		Unknown	0	0	0	0	0	0	0	0	0	0	0	0	0	0	0	0	0	0	0	0	0	0	0	0	0	0	0	0
Verrucomicrobia	0	0	0	0	0	0	0	0	0	0	0	0	0	0		Verrucomicrobia	0	0	0	0	0	0	0	0	0	0	0	0	0	0	0	0	0	0	0	0	0	0	0	0	0	0	0	0
Remarks: CymD.B.Mean: the mean MetaT expression level of all background samples from Mid-Cayman Piccard (Deep) environment; CymD.P.Mean: the mean MetaT expression level of all plume samples from Mid-Cayman Piccard (Deep) environment; CymS.B.Mean: the mean MetaT expression level of all background samples from Mid-Cayman Von Damm (Shallow) environment; CymS.P.Mean: the mean MetaT expression level o…
