## Supplementary Data 7 for "The sulfur cycle connects microbiomes and biogeochemistry in deep-sea hydrothermal plumes"

### Sheet: Functional trait comparison
Supplementary Data 7 | DESeq result of MAGs and functional traits between plume and background samples based on metagenome and metatranscriptome datasets from Mid-Cayman hydrothermal environments. DESeq-based statistical analysis on the abundance and active abundance difference of MAGs from Plume vs Background (P-v-B) comparisons indicated MAGs with significant adjusted P-values or P-values (adju…
Mid-Cayman Piccard (Deep) MetaG Functional trait abundance Plume vs Background
Function	Log2 Fold Change	P-value	adjusted P-value	Functional detalis	Metabolism category
aldehyde_dehydrogenase	0.138299	0.000467299	0.124302	alcohol fermentation | Fermentation	Carbon
S33	0.152451	0.00232266	0.216541	Peptides
M20A	0.223725	0.00244219	0.216541	Peptides
S54	0.293307	0.00789739	0.441003	Peptides
M16B	0.425096	0.0114654	0.441003	Peptides
lactate_dehydrogenase	0.501514	0.0125973	0.441003	lactic acid fermentation | Fermentation	Carbon
T03	0.13185	0.0128301	0.441003	Peptides
Manganese_oxidase_K22348	0.985555	0.0134352	0.441003	manganese oxidase | Manganese oxidation	Manganese
TIGR02486	0.313533	0.0157828	0.441003	Reductive dehalogenase | Halogenated compounds breakdown
M82	-0.481572	0.0165791	0.441003	Peptides
S24	0.200301	0.0233313	0.54329	Peptides
T02	-0.235682	0.0300458	0.54329	Peptides
M50B	0.358601	0.030244	0.54329	Peptides
M29	-0.531054	0.0305332	0.54329	Peptides
GH33	-0.220425	0.0348414	0.54329	Glycoside Hydrolases (GHs)
TIGR04488	0.721254	0.0355943	0.54329	soxY | Thiosulfate oxidation	Sulfur
TIGR01591	0.326198	0.0394863	0.54329	formate dehydrogenase, alpha subunit | Formate oxidation	Carbon
N06	-0.370598	0.0397572	0.54329	Peptides
GH102	0.699559	0.0419256	0.54329	Glycoside Hydrolases (GHs)
TIGR03126	-1.02291	0.0425514	0.54329	fae | Formaldehyde oxidation	Carbon
S01C	0.218432	0.0435197	0.54329	Peptides
GH13_9	-0.360883	0.0449338	0.54329	Glycoside Hydrolases (GHs)
GH73	0.526431	0.0491074	0.567938	Glycoside Hydrolases (GHs)
Mid-Cayman Piccard (Deep) MetaT Functional trait abundance Plume vs Background
Function	Log2 Fold Change	P-value	adjusted P-value	Functional detalis	Metabolism category
KEGG.B07	2.00859	3.63602e-06	0.00074902	catABC | Catechol ortho-cleavage, catechol => 3-oxoadipate	Carbon
S24	1.71214	2.16313e-05	0.00148535	Peptides
C26	-0.428553	1.48642e-05	0.00148535	Peptides
nitric_oxide_reductase_norB	-4.46308	3.96377e-05	0.00204134	norB | Nitric oxide reduction	Nitrogen
GH42	-2.5562	0.000129415	0.00446404	Glycoside Hydrolases (GHs)
M67B	5.55653	0.000130021	0.00446404	Peptides
Cyc1	3.71166	0.000209894	0.00617689	cyc1 | Iron oxidation	Iron
GH127	-4.01562	0.000293556	0.00755906	Glycoside Hydrolases (GHs)
GH103	2.09012	0.000633275	0.014338	Glycoside Hydrolases (GHs)
S49C	-0.91941	0.000696019	0.014338	Peptides
M28B	-2.43066	0.000901159	0.0168763	Peptides
I87	0.999716	0.00117076	0.0200981	Peptides
GH102	-3.3274	0.00163713	0.0244986	Glycoside Hydrolases (GHs)
M97	4.59401	0.00166495	0.0244986	Peptides
TIGR02066	4.8342	0.00237165	0.0325707	dsrB | Sulfur oxidation	Sulfur
T01X	5.90362	0.00273262	0.0351825	Peptides
KEGG.B01	4.30861	0.00327246	0.0396545	tmoABCDEF | Toluene degradation, toluene => benzoate	Carbon
FoxY	4.2628	0.00363483	0.0415986	foxY | Iron oxidation	Iron
PF02406	4.82759	0.00397752	0.0431247	mmoB | Methane oxidation - Soluble methane monoxygenase	Carbon
U72	4.16659	0.00451802	0.0465356	Peptides
M18	1.84044	0.00490978	0.0481626	Peptides
TIGR02378	6.41299	0.00586973	0.0542843	NirD | Nitrite reduction	Nitrogen
TIGR03479	-1.87812	0.00606087	0.0542843	pcrA | Perchlorate reduction
S12	-0.833325	0.00689542	0.0591857	Peptides
A24A	4.54595	0.00736961	0.0601715	Peptides
M49	2.03621	0.00759446	0.0601715	Peptides
S54	-2.89048	0.00803543	0.0613074	Peptides
KEGG.C02	4.45904	0.00845284	0.0621888	mauAB | Methylamine oxidation	Carbon
S01B	4.55596	0.00929157	0.0639884	Peptides
C40	-1.56802	0.00931871	0.0639884	Peptides
GH28	4.25655	0.0118112	0.0784874	Glycoside Hydrolases (GHs)
GH99	3.70093	0.0121996	0.078535	Glycoside Hydrolases (GHs)
TIGR00455	-1.2626	0.0135103	0.084337	cysC | Sulfate reduction	Sulfur
TIGR03315	3.63054	0.0140548	0.0851556	YgfK | Selenate reduction
M48B	-1.37205	0.0161353	0.094968	Peptides
S41B	4.16179	0.0170411	0.0975131	Peptides
S16	0.955787	0.017878	0.0995368	Peptides
M17	-2.31579	0.022059	0.119583	Peptides
T01A	3.38139	0.0250813	0.130435	Peptides
lactate_dehydrogenase	-1.80445	0.0253272	0.130435	lactic acid fermentation | Fermentation	Carbon
C01A	3.30861	0.0260887	0.13108	Peptides
M41	0.69778	0.0298891	0.143233	Peptides
GH13_11	3.2155	0.030924	0.143233	Glycoside Hydrolases (GHs)
S13	3.2155	0.030924	0.143233	Peptides
TIGR02064	3.6691	0.0312887	0.143233	dsrA | Sulfur oxidation	Sulfur
rubisco_form_I	2.9017	0.034722	0.152682	Form I | CBB cycle - Rubisco	Carbon
KEGG.B20	0.845311	0.0348351	0.152682	ACSL | long-chain acyl-CoA synthetase (C6+)	Carbon
carbon_monoxide_dehydrogenase_coxM	-0.439584	0.038374	0.162976	coxM | CO oxidation	Carbon
TIGR01591	0.320655	0.0387662	0.162976	formate dehydrogenase, alpha subunit | Formate oxidation	Carbon
M32	4.26187	0.0418329	0.172351	Peptides
TIGR02061	2.08983	0.0463275	0.187127	aprA | Sulfate reduction	Sulfur
Mid-Cayman Von Damm (Shallow) MetaG Functional trait abundance Plume vs Background
Function	Log2 Fold Change	P-value	adjusted P-value	Functional detalis	Metabolism category
TIGR00780	2.02636	2.73015e-09	7.3168e-07	ccoN | Oxygen metabolism - cytochrome c oxidase, cbb3-type	Oxygen
M38	0.565157	2.91159e-07	3.90153e-05	Peptides
M50B	0.923376	8.31443e-07	7.42756e-05	Peptides
TIGR00781	2.18215	1.79775e-06	0.000120449	ccoO | Oxygen metabolism - cytochrome c oxidase, cbb3-type	Oxygen
M48A	1.04859	2.80484e-06	0.00015034	Peptides
aldehyde_dehydrogenase	0.201707	5.80167e-06	0.000259141	alcohol fermentation | Fermentation	Carbon
TIGR03126	1.85708	1.26517e-05	0.000484381	fae | Formaldehyde oxidation	Carbon
GH73	1.16605	1.83064e-05	0.000613263	Glycoside Hydrolases (GHs)
alcohol_dehydrogenase	0.186473	3.57249e-05	0.00106381	alcohol fermentation | Fermentation	Carbon
GH103	0.721016	6.57364e-05	0.00176174	Glycoside Hydrolases (GHs)
GH109	-0.151487	9.84985e-05	0.00239978	Glycoside Hydrolases (GHs)
M03A	0.883914	0.000129173	0.00288486	Peptides
TIGR02374	2.04294	0.000148075	0.00305263	NirB | Nitrite reduction	Nitrogen
A31	2.52247	0.000170845	0.00327046	Peptides
TIGR00782	0.743042	0.000244243	0.00436381	ccoP | Oxygen metabolism - cytochrome c oxidase, cbb3-type	Oxygen
acetate_kinase	1.78813	0.000486489	0.00766936	acetate fermentation | Fermentation	Carbon
A32	1.78813	0.000486489	0.00766936	Peptides
GH23	0.261368	0.000800741	0.0117101	Glycoside Hydrolases (GHs)
M48C	0.827246	0.000830191	0.0117101	Peptides
TIGR01792	0.687385	0.000966847	0.0129558	ureC | Urease	Nitrogen
KEGG.C02	1.2887	0.00106944	0.0136481	mauAB | Methylamine oxidation	Carbon
M16B	0.562049	0.00137348	0.0162514	Peptides
TIGR00203	2.40551	0.00139471	0.0162514	CydB | Oxygen metabolism - cytochrome (quinone) oxidase, bd type	Oxygen
TIGR02378	1.18668	0.00149021	0.016321	NirD | Nitrite reduction	Nitrogen
C82A	0.672106	0.00152248	0.016321	Peptides
M18	0.939196	0.00202515	0.0208746	Peptides
Cyc1	0.619214	0.00246777	0.0244949	cyc1 | Iron oxidation	Iron
TIGR00192	0.574572	0.00282471	0.0261042	ureB | Urease	Nitrogen
TIGR00193	0.574572	0.00282471	0.0261042	ureA | Urease	Nitrogen
TIGR04555	0.656165	0.00400461	0.0357745	soxC | Thiosulfate oxidation	Sulfur
nife-group-1	2.41132	0.00484051	0.041847	nife-group-1 | Ni-Fe Hydrogenase	Hydrogen
TIGR02064	2.12311	0.00517384	0.0420178	dsrA | Sulfur oxidation	Sulfur
TIGR02066	2.12311	0.00517384	0.0420178	dsrB | Sulfur oxidation	Sulfur
TIGR00014	0.537098	0.00539172	0.0424994	arsC | Arsenate reduction
TIGR04486	1.10349	0.0055904	0.0428065	soxB | Thiosulfate oxidation	Sulfur
GH33	-0.313901	0.00834756	0.0485095	Glycoside Hydrolases (GHs)
carbon_monoxide_dehydrogenase_coxM	-0.194195	0.00839645	0.0485095	coxM | CO oxidation	Carbon
nife-group-2bc	2.00112	0.00868828	0.0485095	nife-group-2bc | Ni-Fe Hydrogenase	Hydrogen
nitric_oxide_reductase_norB	2.00112	0.00868828	0.0485095	norB | Nitric oxide reduction	Nitrogen
TIGR01433	2.00112	0.00868828	0.0485095	CyoA | Oxygen metabolism - cytochrome (quinone) oxidase, bo type	Oxygen
TIGR02847	2.00112	0.00868828	0.0485095	CyoD | Oxygen metabolism - cytochrome (quinone) oxidase, bo type	Oxygen
TIGR03119	2.00112	0.00868828	0.0485095	Formylmethanofuran:tetrahyromethanopterin formyltransferase | Formaldehyde oxidation	Carbon
TIGR03120	2.00112	0.00868828	0.0485095	methenyltetrahydromethanopterin cyclohydrolase | Formaldehyde oxidation	Carbon
GH13_18	2.00112	0.00868828	0.0485095	Glycoside Hydrolases (GHs)
GH13_4	2.00112	0.00868828	0.0485095	Glycoside Hydrolases (GHs)
C93	2.00112	0.00868828	0.0485095	Peptides
M10A	2.00112	0.00868828	0.0485095	Peptides
U73	2.00112	0.00868828	0.0485095	Peptides
M82	-0.523919	0.00930979	0.0509189	Peptides
T02	-0.334727	0.0100877	0.05407	Peptides
TIGR00651	-0.436525	0.0108722	0.0571325	pta | Homoacetogenesis	Carbon
PF01654	1.20912	0.0112912	0.0580546	cydA | Oxygen metabolism - cytochrome (quinone) oxidase, bd type	Oxygen
methanol_dehydrogenase_pqq_xoxF_mxaF	0.340139	0.0116683	0.0580546	pqq EC 1.1.2.7 | Methanol oxidation	Carbon
S49B	0.568165	0.0116976	0.0580546	Peptides
KEGG.C01	-0.23177	0.0137839	0.067165	mtbABC, mtmBC, mttBC | Mono-/di-/trimethylamine utilization	Carbon
M23B	0.46764	0.0146242	0.0680481	Peptides
PF03892	2.13605	0.0148002	0.0680481	napB | Nitrate reduction	Nitrogen
rubisco_form_I	2.13605	0.0148002	0.0680481	Form I | CBB cycle - Rubisco	Carbon
sulfide_quinone_oxidoreductase_sqr	2.92697	0.0149807	0.0680481	sqr | Sulfide oxidation	Sulfur
TIGR00016	1.42823	0.0156781	0.0691435	ack | Homoacetogenesis	Carbon
GH57	1.11006	0.0157379	0.0691435	Glycoside Hydrolases (GHs)
C44	0.19632	0.0172649	0.074629	Peptides
S24	0.244648	0.0222442	0.0946263	Peptides
TIGR02659	1.27121	0.0226239	0.0947374	madA | Methyl amine -> formaldehyde	Carbon
GH102	0.820552	0.023819	0.0982077	Glycoside Hydrolases (GHs)
carbon_monoxide_dehydrogenase_coxS	-0.153662	0.0268814	0.109155	coxS | CO oxidation	Carbon
S11	0.390371	0.034483	0.137932	Peptides
M48B	0.560551	0.0370474	0.14601	Peptides
TIGR02717	1.10129	0.0381033	0.147666	acd | Acetogenesis	Carbon
FoxZ	-0.37506	0.0385695	0.147666	foxZ | Iron oxidation	Iron
S01C	0.24858	0.0396971	0.148295	Peptides
GH77	0.887666	0.0398406	0.148295	Glycoside Hydrolases (GHs)
C110	1.018	0.0444446	0.160995	Peptides
M20A	0.175452	0.0444538	0.160995	Peptides
T05	0.280646	0.0467589	0.167085	Peptides
Mid-Cayman Von Damm (Shallow) MetaT Functional trait abundance Plume vs Background
Function	Log2 Fold Change	P-value	adjusted P-value	Functional detalis	Metabolism category
TIGR04488	9.39401	2.85045e-11	4.4752e-09	soxY | Thiosulfate oxidation	Sulfur
TIGR00781	4.79503	2.86412e-06	0.000142933	ccoO | Oxygen metabolism - cytochrome c oxidase, cbb3-type	Oxygen
TIGR02066	8.51009	3.87106e-06	0.000142933	dsrB | Sulfur oxidation	Sulfur
TIGR00014	6.94102	3.92225e-06	0.000142933	arsC | Arsenate reduction
GH63	-2.33838	4.55202e-06	0.000142933	Glycoside Hydrolases (GHs)
TIGR02064	8.17301	2.8512e-05	0.000746065	dsrA | Sulfur oxidation	Sulfur
sulfur_dioxygenase_sdo	5.14334	6.38037e-05	0.00134943	sdo | Sulfur oxidation	Sulfur
M03A	3.29364	6.87605e-05	0.00134943	Peptides
PF03892	6.51146	0.000322733	0.00551769	napB | Nitrate reduction	Nitrogen
TIGR02374	6.97308	0.000351445	0.00551769	NirB | Nitrite reduction	Nitrogen
M16B	2.94573	0.000524065	0.00747984	Peptides
KEGG.B07	4.22359	0.000588379	0.00769796	catABC | Catechol ortho-cleavage, catechol => 3-oxoadipate	Carbon
TIGR03126	6.05624	0.0007745	0.00916315	fae | Formaldehyde oxidation	Carbon
C56	3.73038	0.000817096	0.00916315	Peptides
M24A	-1.1685	0.000878157	0.00919137	Peptides
M19	-2.3894	0.00128124	0.0125722	Peptides
TIGR00780	3.34786	0.00216455	0.0199902	ccoN | Oxygen metabolism - cytochrome c oxidase, cbb3-type	Oxygen
S08A	4.23283	0.0027729	0.0241858	Peptides
U32	2.60034	0.00349768	0.0282813	Peptides
Manganese_oxidase_K22348	-3.41297	0.00360272	0.0282813	manganese oxidase | manganese oxidation	Manganese
nitric_oxide_reductase_norB	-2.34641	0.0045194	0.0332757	norB | Nitric oxide reduction	Nitrogen
rubisco_form_I	4.15107	0.00466284	0.0332757	Form I | CBB cycle - Rubisco	Carbon
S09X	-2.29927	0.00946119	0.0645829	Peptides
S26A	-2.67902	0.0124846	0.0796192	Peptides
M48A	-2.29439	0.0130369	0.0796192	Peptides
C82A	-2.35024	0.0131853	0.0796192	Peptides
TIGR04486	2.91757	0.0143759	0.0835934	soxB | Thiosulfate oxidation	Sulfur
TIGR04555	1.52906	0.0164672	0.0923338	soxC | Thiosulfate oxidation	Sulfur
acetate_kinase	4.39787	0.0191474	0.0993202	acetate fermentation | Fermentation	Carbon
TIGR00455	-2.34915	0.0198219	0.0993202	cysC | Sulfate reduction	Sulfur
S09C	-1.42587	0.0207585	0.0993202	Peptides
TIGR03119	4.0314	0.0208267	0.0993202	Formylmethanofuran:tetrahyromethanopterin formyltransferase | Formaldehyde oxidation	Carbon
KEGG.B14	-2.16481	0.0208762	0.0993202	badKHI | Benzoate degradation, cyclohexanecarboxylic acid => pimeloyl-CoA	Carbon
aldehyde_dehydrogenase	0.731218	0.0224172	0.103515	alcohol fermentation | Fermentation	Carbon
GH57	3.92471	0.0232258	0.104185	Glycoside Hydrolases (GHs)
S54	-3.05125	0.028906	0.120405	Peptides
PF01654	3.50427	0.0294055	0.120405	cydA | Oxygen metabolism - cytochrome (quinone) oxidase, bd type	Oxygen
Cyc1	3.6194	0.0296445	0.120405	cyc1 | Iron oxidation	Iron
GH103	2.52862	0.0299095	0.120405	Glycoside Hydrolases (GHs)
KEGG.B22	-1.45676	0.0330524	0.129731	acs | acyl-CoA synthetase (C1-C4)	Carbon
A31	3.91636	0.0339399	0.129965	Peptides
TIGR03120	3.8271	0.0360954	0.131456	methenyltetrahydromethanopterin cyclohydrolase | Formaldehyde oxidation	Carbon
nife-group-1	2.63035	0.0361925	0.131456	nife-group-1 | Ni-Fe Hydrogenase	Hydrogen
S15	3.59714	0.0375119	0.131456	Peptides
carbon_monoxide_dehydrogenase_coxM	-1.17112	0.037828	0.131456	coxM | CO oxidation	Carbon
S14	1.83078	0.0394154	0.131456	Peptides
TIGR01473	2.62773	0.039924	0.131456	CyoE | Oxygen metabolism - cytochrome (quinone) oxidase, bo type	Oxygen
carbon_monoxide_dehydrogenase_coxS	-0.896558	0.0408703	0.131456	coxS | CO oxidation	Carbon
M20A	1.55166	0.0414497	0.131456	Peptides
methanol_dehydrogenase_pqq_xoxF_mxaF	1.70629	0.0418649	0.131456	pqq EC 1.1.2.7 | Methanol oxidation	Carbon
TIGR02378	5.50472	0.0434219	0.133671	NirD | Nitrite reduction	Nitrogen
M41	1.47194	0.0447247	0.135034	Peptides
S24	1.6436	0.0456101	0.135109	Peptides
M18	2.92873	0.049165	0.142943	Peptides

### Sheet: MAG comparison
Mid-Cayman Piccard (Deep) MetaG MAG abundance Plume vs Background
MAG	Log2 Fold Change	P-value	adjusted P-value	Strain details
HVA-1180	0.746357	2.00607e-12	1.26382e-10	Alphaproteobacteria-Pelagibacterales | Pelagibacteraceae bacterium HVA-1180 [Family]
HVA-1156	0.520474	1.93726e-06	6.10236e-05	Chloroflexi | Dehalococcoidia bacterium HVA-1156 [Class]
HVA-1103	0.670499	0.000138113	0.00245254	Alphaproteobacteria-Pelagibacterales | Pelagibacteraceae bacterium HVA-1103 [Family]
HVA-1154	0.843336	0.00017988	0.00245254	Gammaproteobacteria-Thiomicrospirales | Gammaproteobacteria bacterium HVA-1154 [Class]
HVA-1124	-1.03118	0.000194646	0.00245254	Gammaproteobacteria-Nitrosococcales | Methylophaga aminisulfidivorans HVA-1124 [Species]
HVA-1119	-0.57852	0.000362756	0.00380894	Marine Group III | Marine Group III archaeon Bathy HVA-1119 [Class]
HVA-1140	1.32667	0.000671508	0.00604358	Alphaproteobacteria-UBA7887 | Alphaproteobacteria bacterium HVA-1140 [Class]
HVA-1168	0.812777	0.00145584	0.0114647	Acidobacteria | Acidobacteria bacterium HVA-1168 [Phylum]
HVA-1152	0.518967	0.00201703	0.0141192	Gammaproteobacteria-LS-SOB | Gammaproteobacteria bacterium HVA-1152 [Class]
HVA-1123	0.72373	0.00402404	0.0253514	Acidobacteria | Acidobacteria bacterium HVA-1123 [Phylum]
HVA-1158	-0.470042	0.00530504	0.0303834	Marine Group III | Marine Group III archaeon Epi HVA-1158 [Class]
HVA-1175	-0.380735	0.00750995	0.0394272	Marine Group III | Marine Group III archaeon Bathy HVA-1175 [Class]
HVA-1160	1.26606	0.0100717	0.0488088	Alphaproteobacteria-Rhodospirillales | Rhodospirillales bacterium HVA-1160 [Order]
HVA-1096	1.20243	0.0204261	0.0919173	Alphaproteobacteria-Rhodospirillales | Rhodospirillales bacterium HVA-1096 [Order]
HVA-1094	-0.363048	0.0366322	0.143671	Marine Group II | Marine Group II archaeon MGIIA HVA-1094 [Class]
HVA-1100	-0.368979	0.0376652	0.143671	Marinimicrobia | Candidatus Marinimicrobia bacterium HVA-1100 [Phylum]
HVA-1116	0.815361	0.0387684	0.143671	Alphaproteobacteria | Alphaproteobacteria bacterium HVA-1116 [Class]
HVA-1102	-0.445968	0.0435648	0.152477	Gammaproteobacteria-SAR86 | Gammaproteobacteria bacterium HVA-1102 [Class]
Mid-Cayman Piccard (Deep) MetaT MAG abundance Plume vs Background
MAG	Log2 Fold Change	P-value	adjusted P-value	Strain details
HVA-1167	-2.95898	9.23226e-56	5.81632e-54	Marine Group II | Marine Group II archaeon MGIIA HVA-1167 [Class]
HVA-1159	0.45485	0.000298519	0.00940335	Gammaproteobacteria-LS-SOB | Gammaproteobacteria bacterium HVA-1159 [Class]
HVA-1168	-2.18506	0.000658578	0.00948349	Acidobacteria | Acidobacteria bacterium HVA-1168 [Phylum]
HVA-1180	-5.33357	0.000739452	0.00948349	Alphaproteobacteria-Pelagibacterales | Pelagibacteraceae bacterium HVA-1180 [Family]
HVA-1094	-1.64948	0.000752658	0.00948349	Marine Group II | Marine Group II archaeon MGIIA HVA-1094 [Class]
HVA-1102	-4.70363	0.00108628	0.0114059	Gammaproteobacteria-SAR86 | Gammaproteobacteria bacterium HVA-1102 [Class]
HVA-1154	2.5363	0.0051695	0.0465255	Gammaproteobacteria-Thiomicrospirales | Gammaproteobacteria bacterium HVA-1154 [Class]
HVA-1103	-4.42187	0.0142105	0.111908	Alphaproteobacteria-Pelagibacterales | Pelagibacteraceae bacterium HVA-1103 [Family]
HVA-1182	-2.38167	0.0462445	0.323712	Gammaproteobacteria-UBA11654 | Gammaproteobacteria bacterium HVA-1182 [Class]
Mid-Cayman Von Damm (Shallow) MetaG MAG abundance Plume vs Background
MAG	Log2 Fold Change	P-value	adjusted P-value	Strain details
HVA-1124	2.00308	2.26103e-18	1.42445e-16	Gammaproteobacteria-Nitrosococcales | Methylophaga aminisulfidivorans HVA-1124 [Species]
HVA-1180	0.671313	1.96475e-08	6.18895e-07	Alphaproteobacteria-Pelagibacterales | Pelagibacteraceae bacterium HVA-1180 [Family]
HVA-1130	3.04982	5.24437e-07	1.10132e-05	Gammaproteobacteria-Thiomicrospirales | Gammaproteobacteria bacterium HVA-1130 [Class]
HVA-1120	4.50662	2.82763e-05	0.000445352	Gammaproteobacteria-Thiomicrospirales | Gammaproteobacteria bacterium HVA-1120 [Class]
HVA-1165	-0.339882	0.000160761	0.00202559	Deltaproteobacteria-SAR324 | Deltaproteobacteria bacterium HVA-1165 [Class]
HVA-1147	6.34116	0.000717798	0.00732005	Epsilonproteobacteria-Campylobacterales | Campylobacterales bacterium HVA-1147 [Order]
HVA-1103	0.638854	0.000813339	0.00732005	Alphaproteobacteria-Pelagibacterales | Pelagibacteraceae bacterium HVA-1103 [Family]
HVA-1104	0.519505	0.00150086	0.0118193	Chloroflexi | Dehalococcoidia bacterium HVA-1104 [Class]
HVA-1159	0.478502	0.00213005	0.0149103	Gammaproteobacteria-LS-SOB | Gammaproteobacteria bacterium HVA-1159 [Class]
HVA-1174	-0.832191	0.0394653	0.248631	Marine Group II | Marine Group II archaeon MGIIA HVA-1174 [Class]
Mid-Cayman Von Damm (Shallow) MetaT MAG abundance Plume vs Background
MAG	Log2 Fold Change	P-value	adjusted P-value	Strain details
HVA-1159	1.99522	1.77657e-07	1.10148e-05	Gammaproteobacteria-LS-SOB | Gammaproteobacteria bacterium HVA-1159 [Class]
HVA-1124	3.73484	4.83734e-05	0.00149958	Gammaproteobacteria-Nitrosococcales | Methylophaga aminisulfidivorans HVA-1124 [Species]
HVA-1168	-5.59899	8.53152e-05	0.00176318	Acidobacteria | Acidobacteria bacterium HVA-1168 [Phylum]
HVA-1154	4.02709	0.000747056	0.0115794	Gammaproteobacteria-Thiomicrospirales | Gammaproteobacteria bacterium HVA-1154 [Class]
HVA-1142	-0.509547	0.00540061	0.0669676	Unknown | Candidatus bacterium HVA-1142 [Phylum]
HVA-1129	-2.35833	0.00778108	0.0804045	Marinimicrobia | Candidatus Marinimicrobia bacterium HVA-1129 [Phylum]
HVA-1120	2.99686	0.0127367	0.10364	Gammaproteobacteria-Thiomicrospirales | Gammaproteobacteria bacterium HVA-1120 [Class]
HVA-1140	0.744128	0.0147792	0.10364	Alphaproteobacteria-UBA7887 | Alphaproteobacteria bacterium HVA-1140 [Class]
HVA-1164	-2.24588	0.0150445	0.10364	Marinimicrobia | Candidatus Marinimicrobia bacterium HVA-1164 [Phylum]
HVA-1182	-2.74388	0.0222797	0.138134	Gammaproteobacteria-UBA11654 | Gammaproteobacteria bacterium HVA-1182 [Class]
HVA-1102	-2.94073	0.0261429	0.147351	Gammaproteobacteria-SAR86 | Gammaproteobacteria bacterium HVA-1102 [Class]
HVA-1180	-3.12568	0.028693	0.148247	Alphaproteobacteria-Pelagibacterales | Pelagibacteraceae bacterium HVA-1180 [Family]
HVA-1177	0.693432	0.0328573	0.156704	Gammaproteobacteria-LS-SOB | Gammaproteobacteria bacterium HVA-1177 [Class]
HVA-1152	1.26423	0.0371429	0.16449	Gammaproteobacteria-LS-SOB | Gammaproteobacteria bacterium HVA-1152 [Class]
HVA-1146	-1.50988	0.0440323	0.182	Marinimicrobia | Candidatus Marinimicrobia bacterium HVA-1146 [Phylum]
