## Supplementary Data 9 for "The sulfur cycle connects microbiomes and biogeochemistry in deep-sea hydrothermal plumes"

### Sheet: Sheet1
Supplementary Data 9 | Energy contribution based on metagenome and metatranscriptome. The abundance of each electron donor/acceptor reaction was calculated by adding up coverage values of all genes that are responsible for the reaction (Table 1). NO3-/(O2-+NO3-) ratio was used to reflect the oxidative condition for each environment. Energy contribution was calculated by multiplying reaction abund…
Table 1a. Abundance of each electron donor and acceptor reaction
Abundance (normalized function abundance by reaction enzymn numbers)	Guaymas Basin	Mid-Cayman Rise						Lau Basin
	GyBn.D.NBP	CymD.D.LB	CymD.D.LRP	CymD.D.MRP	CymS.D.B	CymS.D.HRP.1	CymS.D.LRP.1	LBAb.D.HRP	LBAb.D.LRP	LBAb.D.NBB	LBKM.D.HRP	LBKM.D.LRP	LBKM.D.MRP	LBKM.D.NBP	LBMa.D.BPB	LBMa.D.RP	LBTa.D.APB	LBTa.D.RP	LBTu.D.RP
Electron donor | CH4	2.97565	0	0	0	0	0	0	0.68692	0.219437	0.114793	0.560601	0.878799	0.295498	0.0853531	0	0	0.3621	0.364219	0
Electron donor | H2	0	0.136276	0.195709	0.201423	0.236761	1.61341	1.17129	0	0	0	0.000266151	0.00014389	0.172379	0.000255548	0	0	5.12037	0.00196923	0
Electron donor | S0	17.0295	7.42224	7.71316	5.9427	2.87538	3.57964	3.74086	3.57855	1.58587	1.30314	2.19387	2.9404	4.05891	1.35244	1.40223	1.9501	7.31609	1.6725	1.13588
Electron donor | Iron	10.2616	3.97548	4.21269	3.25867	2.9949	3.6147	3.68398	2.22743	0.961831	0.797036	1.45087	1.88141	1.90581	1.6529	2.38166	2.47423	1.51832	1.50632	1.19015
Electron donor | manganese	1.79691	0.904264	1.35568	1.0637	0.412548	0.372281	0.546849	0	0	0	0.191105	0.490989	0.26718	0.622302	0.637168	0.359789	0.610414	0.370107	1.18069
Electron acceptor | NO3-	4.89804	0.146759	0.210764	0.216917	0.161122	0.5222	0.374502	0.49691	1.11485	0.208912	0.402483	0.630933	0.212152	0.0612791	0	0	0.259969	0.26149	0
Electron acceptor | O2-	44.9368	22.4634	22.7927	16.8354	8.59845	16.471	15.8002	5.79421	2.79506	2.60035	7.04997	13.0175	19.3	8.31918	3.40192	9.56665	14.0766	4.50937	4.94369
NO3-/(O2-+NO3-) ratio	0.0982856	0.00649085	0.00916225	0.0127207	0.0183939	0.0307299	0.0231536	0.078986	0.285135	0.0743655	0.0540067	0.0462273	0.0108729	0.00731215	0	0	0.0181333	0.0548099	0
Table 1b. Energy contribution calculated by reaction abundance and energy yield for each reaction
Energy contribution (abundance mutiplied with energy yield for each reaction)	Guaymas Basin	Mid-Cayman Rise						Lau Basin
	GyBn.D.NBP	CymD.D.LB	CymD.D.LRP	CymD.D.MRP	CymS.D.B	CymS.D.HRP.1	CymS.D.LRP.1	LBAb.D.HRP	LBAb.D.LRP	LBAb.D.NBB	LBKM.D.HRP	LBKM.D.LRP	LBKM.D.MRP	LBKM.D.NBP	LBMa.D.BPB	LBMa.D.RP	LBTa.D.APB	LBTa.D.RP	LBTu.D.RP
Electron donor | CH4	2437.36	0	0	0	0	0	0	563.453	177.282	94.1924	460.679	722.572	243.593	70.3789	0	0	298.338	299.283	0
Electron donor | H2	0	35.9	51.5112	52.9528	62.1259	421.628	306.861	0	0	0	0.0690133	0.0374081	45.3451	0.0673022	0	0	1343.7	0.510486	0
Electron donor | S0	9063.91	3969.55	4124.56	3177.23	1536.85	1912.03	1998.93	1906.61	835.778	694.464	1170.4	1569.31	2170.28	723.279	750.191	1043.3	3910.39	892.219	607.697
Electron donor | Iron	159.445	63.4865	67.2216	51.944	47.6594	57.3132	58.5427	34.812	14.1003	12.474	22.8456	29.6937	30.3955	26.3896	38.1065	39.5877	24.1636	23.713	19.0424
Electron donor | manganese	10.2603	5.16335	7.74094	6.07372	2.35565	2.12573	3.12251	0	0	0	1.09121	2.80354	1.5256	3.55334	3.63823	2.05439	3.48546	2.11331	6.74174
Sum	11671	4074.1	4251.04	3288.2	1648.99	2393.1	2367.46	2504.87	1027.16	801.131	1655.09	2324.42	2491.14	823.668	791.936	1084.95	5580.08	1217.84	633.481
Table 1c. Relative percentage of energy contribution
Energy contribution (relative percentage)	Guaymas Basin	Mid-Cayman Rise						Lau Basin
	GyBn.D.NBP	CymD.D.LB	CymD.D.LRP	CymD.D.MRP	CymS.D.B	CymS.D.HRP.1	CymS.D.LRP.1	LBAb.D.HRP	LBAb.D.LRP	LBAb.D.NBB	LBKM.D.HRP	LBKM.D.LRP	LBKM.D.MRP	LBKM.D.NBP	LBMa.D.BPB	LBMa.D.RP	LBTa.D.APB	LBTa.D.RP	LBTu.D.RP
Electron donor | CH4	0.208839	0	0	0	0	0	0	0.224943	0.172594	0.117574	0.278341	0.310862	0.0977838	0.0854457	0	0	0.0534649	0.245749	0
Electron donor | H2	0	0.00881177	0.0121173	0.0161039	0.0376752	0.176185	0.129616	0	0	0	4.16977e-05	1.60936e-05	0.0182026	8.17103e-05	0	0	0.240803	0.000419174	0
Electron donor | S0	0.77662	0.974338	0.970249	0.966252	0.931994	0.798977	0.844337	0.76116	0.813679	0.866855	0.707155	0.675141	0.8712	0.878119	0.947288	0.961618	0.700777	0.732625	0.959298
Electron donor | Iron	0.0136617	0.015583	0.015813	0.0157971	0.0289022	0.0239494	0.0247281	0.0138977	0.0137275	0.0155705	0.0138033	0.0127747	0.0122015	0.0320391	0.0481182	0.0364882	0.00433034	0.0194714	0.0300599
Electron donor | manganese	0.000879133	0.00126736	0.00182095	0.00184713	0.00142854	0.000888274	0.00131893	0	0	0	0.000659307	0.00120613	0.000612409	0.00431405	0.0045941	0.00189355	0.000624626	0.0017353	0.0106424

### Sheet: Sheet2
Table 2a. Abundance of each electron donor and acceptor reaction
Abundance (normalized function abundance by reaction enzymn numbers)	Guaymas Basin		Mid-Cayman Rise
	GyBn.C.APB	GyBn.C.NBP	CymS.C.B	CymS.C.HRP.1	CymS.C.HRP.2	CymS.C.LRP.1	CymS.C.LRP.2	CymS.C.NBB.1	CymS.C.NBB.2	CymD.C.HB	CymD.C.HRP	CymD.C.LB	CymD.C.LRP	CymD.C.MRP
Electron donor | CH4	0	0	0	0	0	0	0	0	0	0	0	0	0	0
Electron donor | H2	0	0	0	0	0	0	0	0	0	0	0	0	0	0
Electron donor | S0	183.229	1567.72	55.3589	91.2324	272.02	565.754	53.177	19.2029	26.1258	497.919	466.385	2112.71	876.039	729.149
Electron donor | Iron	2.97759	30.698	0	0	0	0	0	0	0	0	0	0	0	0
Electron donor | manganese	0	0	0	0	0	0	0	0	0	0	0	0	0	0
Electron acceptor | NO3-	5.11325	72.4962	0	0	0	0	0	0	0	0	0	0	0	0
Electron acceptor | O2-	0	0	0	0	0	0	0	0	0	0	0	0	0	0
Alternative metagenome based abundance
Metagenome ID	GyBn.D.NBP	GyBn.D.NBP	CymS.D.B	CymS.D.HRP.1	CymS.D.HRP.1	CymS.D.LRP.1	CymS.D.LRP.1	CymS.D.B	CymS.D.B	CymD.D.LB	CymD.D.MRP	CymD.D.LB	CymD.D.LRP	CymD.D.MRP
NO3-/(O2-+NO3-) ratio	0.0982856	0.0982856	0.0183939	0.0307299	0.0307299	0.0231536	0.0231536	0.0183939	0.0183939	0.00649085	0.0127207	0.00649085	0.00916225	0.0127207
Remarks: The ratio of NO3- and O2- here was replaced by the corresponding metagenome-based abundance, due to that the reaction expression level of electron acceptor O2- calculated by metatranscriptome was all in "0". This could probably be due to the low coverage of metatranscriptome. So we turn to use metagenome-based abundance instead.
Table 2b. Energy contribution calculated by reaction abundance and energy yield for each reaction
Energy contribution (abundance mutiplied with energy yield for each reaction)	Guaymas Basin		Mid-Cayman Rise
	GyBn.C.APB	GyBn.C.NBP	CymS.C.B	CymS.C.HRP.1	CymS.C.HRP.2	CymS.C.LRP.1	CymS.C.LRP.2	CymS.C.NBB.1	CymS.C.NBB.2	CymD.C.HB	CymD.C.HRP	CymD.C.LB	CymD.C.LRP	CymD.C.MRP
Electron donor | CH4	0	0	0	0	0	0	0	0	0	0	0	0	0	0
Electron donor | H2	0	0	0	0	0	0	0	0	0	0	0	0	0	0
Electron donor | S0	97523.1	834416	29588.5	48730.9	145297	302312	28415.2	10263.6	13963.8	266296	249350	1.12991e+06	468456	389835
Electron donor | Iron	46.2659	476.987	0	0	0	0	0	0	0	0	0	0	0	0
Electron donor | manganese	0	0	0	0	0	0	0	0	0	0	0	0	0	0
Sum	97569.3	834893	29588.5	48730.9	145297	302312	28415.2	10263.6	13963.8	266296	249350	1.12991e+06	468456	389835
Table 2c. Relative percentage of energy contribution
Energy contribution (relative percentage)	Guaymas Basin		Mid-Cayman Rise
	GyBn.C.APB	GyBn.C.NBP	CymS.C.B	CymS.C.HRP.1	CymS.C.HRP.2	CymS.C.LRP.1	CymS.C.LRP.2	CymS.C.NBB.1	CymS.C.NBB.2	CymD.C.HB	CymD.C.HRP	CymD.C.LB	CymD.C.LRP	CymD.C.MRP
Electron donor | CH4	0	0	0	0	0	0	0	0	0	0	0	0	0	0
Electron donor | H2	0	0	0	0	0	0	0	0	0	0	0	0	0	0
Electron donor | S0	0.999526	0.999429	1	1	1	1	1	1	1	1	1	1	1	1
Electron donor | Iron	0.000474185	0.000571316	0	0	0	0	0	0	0	0	0	0	0	0
Electron donor | manganese	0	0	0	0	0	0	0	0	0	0	0	0	0	0
