## Supplementary Data 10 for "The sulfur cycle connects microbiomes and biogeochemistry in deep-sea hydrothermal plumes"

### Sheet: Sheet1
Supplementary Data 10 | Tara Ocean sample information for inStrain analysis. Only Tara Ocean samples with depth >= 800 m were used in the inStrain analysis. Metagenomic reads collected from the same station (see Station identifier in the table) were combined as one to represent the microbial community for that station.
Sample label [TARA_station#_environmental-feature_size-fraction]	INSDC sample accession number(s)	INSDC run accession number(s)	Corresponding nucleotides data published at ENA	PANGAEA sample identifier	Corresponding contextual data published at PANGAEA	Station identifier [TARA_station#]	Date/Time [yyyy-mm-ddThh:mm]	Latitude [degrees North]	Longitude [degrees East]	Sampling depth [m]	Environmental Feature	Size fraction lower threshold [micrometre]	Size fraction upper threshold [micrometre]	Marine pelagic biomes (Longhurst 2007)	Ocean and sea regions (IHO General Sea Areas 1953) [MRGID registered at www.marineregions.com]	Marine pelagic biomes (Longhurst 2007) [MRGID registered at www.marineregions.com]
TARA_056_MES_0.22-3	ERS489727	ERR599112	http://www.ebi.ac.uk/ena/data/view/ERR599112	TARA_B100000378	http://www.pangaea.de/search?All&q=TARA_B100000378	TARA_056	2010-06-26T07:12:30	-15.3379	43.2948	1000	(MES) mesopelagic zone (ENVO:00000213)	0.22	3	Coastal Biome	(IO) Indian Ocean [MRGID:1904]	(EAFR) Eastern Africa Coastal Province [MRGID:21473]
TARA_064_MES_0.22-3	ERS489987	ERR599021|ERR599164	http://www.ebi.ac.uk/ena/data/view/ERR599021,ERR599164	TARA_B100000408	http://www.pangaea.de/search?All&q=TARA_B100000408	TARA_064	2010-07-07T12:13:35	-29.5046	37.9599	1000	(MES) mesopelagic zone (ENVO:00000213)	0.22	3	Coastal Biome	(IO) Indian Ocean [MRGID:1904]	(EAFR) Eastern Africa Coastal Province [MRGID:21473]
TARA_065_MES_0.22-3	ERS490065	ERR598960|ERR599034	http://www.ebi.ac.uk/ena/data/view/ERR598960,ERR599034	TARA_B000000460	http://www.pangaea.de/search?All&q=TARA_B000000460	TARA_065	2010-07-12T06:46:23	-35.1889	26.2905	850	(MES) mesopelagic zone (ENVO:00000213)	0.22	3	Coastal Biome	(IO) Indian Ocean [MRGID:1904]	(EAFR) Eastern Africa Coastal Province [MRGID:21473]
TARA_070_MES_0.22-3	ERS490373	ERR599044|ERR599149	http://www.ebi.ac.uk/ena/data/view/ERR599044,ERR599149	TARA_B100000446	http://www.pangaea.de/search?All&q=TARA_B100000446	TARA_070	2010-09-21T11:57:54	-20.4075	-3.1641	800	(MES) mesopelagic zone (ENVO:00000213)	0.22	3	Trades Biome	(SAO) South Atlantic Ocean [MRGID:1914]	(SATL) South Atlantic Gyral Province [MRGID:21459]
TARA_070_MES_0.22-0.45	ERS490380	ERR594299|ERR594308	http://www.ebi.ac.uk/ena/data/view/ERR594299,ERR594308	TARA_Y100000782	http://www.pangaea.de/search?All&q=TARA_Y100000782	TARA_070	2010-09-21T11:57:54	-20.4075	-3.1641	800	(MES) mesopelagic zone (ENVO:00000213)	0.22	0.45	Trades Biome	(SAO) South Atlantic Ocean [MRGID:1914]	(SATL) South Atlantic Gyral Province [MRGID:21459]
TARA_070_MES_0.45-0.8	ERS490382	ERR594331	http://www.ebi.ac.uk/ena/data/view/ERR594331	TARA_Y100000780	http://www.pangaea.de/search?All&q=TARA_Y100000780	TARA_070	2010-09-21T11:57:54	-20.4075	-3.1641	800	(MES) mesopelagic zone (ENVO:00000213)	0.45	0.8	Trades Biome	(SAO) South Atlantic Ocean [MRGID:1914]	(SATL) South Atlantic Gyral Province [MRGID:21459]
TARA_070_MES_<-0.22	ERS490388	ERR594407	http://www.ebi.ac.uk/ena/data/view/ERR594407	TARA_R100001039	http://www.pangaea.de/search?All&q=TARA_R100001039	TARA_070	2010-09-21T11:57:54	-20.4075	-3.1641	800	(MES) mesopelagic zone (ENVO:00000213)	<	0.22	Trades Biome	(SAO) South Atlantic Ocean [MRGID:1914]	(SATL) South Atlantic Gyral Province [MRGID:21459]
TARA_072_MES_0.22-3	ERS490507	ERR599005|ERR599048	http://www.ebi.ac.uk/ena/data/view/ERR599005,ERR599048	TARA_B100000508	http://www.pangaea.de/search?All&q=TARA_B100000508	TARA_072	2010-10-06T07:58:54	-8.7986	-17.9034	800	(MES) mesopelagic zone (ENVO:00000213)	0.22	3	Trades Biome	(SAO) South Atlantic Ocean [MRGID:1914]	(SATL) South Atlantic Gyral Province [MRGID:21459]
TARA_072_MES_<-0.22	ERS490522	ERR594388	http://www.ebi.ac.uk/ena/data/view/ERR594388	TARA_R100001086	http://www.pangaea.de/search?All&q=TARA_R100001086	TARA_072	2010-10-06T07:58:54	-8.7986	-17.9034	800	(MES) mesopelagic zone (ENVO:00000213)	<	0.22	Trades Biome	(SAO) South Atlantic Ocean [MRGID:1914]	(SATL) South Atlantic Gyral Province [MRGID:21459]
TARA_076_MES_0.22-3	ERS490633	ERR599000|ERR599154	http://www.ebi.ac.uk/ena/data/view/ERR599000,ERR599154	TARA_B100000749	http://www.pangaea.de/search?All&q=TARA_B100000749	TARA_076	2010-10-17T09:05:05	-20.9315	-35.1794	800	(MES) mesopelagic zone (ENVO:00000213)	0.22	3	Trades Biome	(SAO) South Atlantic Ocean [MRGID:1914]	(SATL) South Atlantic Gyral Province [MRGID:21459]
TARA_076_MES_0.45-0.8	ERS490643	ERR594333	http://www.ebi.ac.uk/ena/data/view/ERR594333	TARA_Y100000815	http://www.pangaea.de/search?All&q=TARA_Y100000815	TARA_076	2010-10-17T09:05:05	-20.9315	-35.1794	800	(MES) mesopelagic zone (ENVO:00000213)	0.45	0.8	Trades Biome	(SAO) South Atlantic Ocean [MRGID:1914]	(SATL) South Atlantic Gyral Province [MRGID:21459]
TARA_078_MES_0.22-3	ERS490714	ERR599124|ERR599159	http://www.ebi.ac.uk/ena/data/view/ERR599124,ERR599159	TARA_B100000745	http://www.pangaea.de/search?All&q=TARA_B100000745	TARA_078	2010-11-05T12:33:27	-30.1471	-43.2915	800	(MES) mesopelagic zone (ENVO:00000213)	0.22	3	Trades Biome	(SAO) South Atlantic Ocean [MRGID:1914]	(SATL) South Atlantic Gyral Province [MRGID:21459]
TARA_078_MES_0.45-0.8	ERS490722	ERR594289	http://www.ebi.ac.uk/ena/data/view/ERR594289	TARA_Y100001001	http://www.pangaea.de/search?All&q=TARA_Y100001001	TARA_078	2010-11-05T12:33:27	-30.1471	-43.2915	800	(MES) mesopelagic zone (ENVO:00000213)	0.45	0.8	Trades Biome	(SAO) South Atlantic Ocean [MRGID:1914]	(SATL) South Atlantic Gyral Province [MRGID:21459]
TARA_152_MES_0.22-3	ERS494616	ERR598944	http://www.ebi.ac.uk/ena/data/view/ERR598944	TARA_B100001179	http://www.pangaea.de/search?All&q=TARA_B100001179	TARA_152	2012-03-19T14:59:48	43.7182	-16.8714	800	(MES) mesopelagic zone (ENVO:00000213)	0.22	3	Westerlies Biome	(NAO) North Atlantic Ocean [MRGID:1912]	(NAST-E) North Atlantic Subtropical Gyral Province [MRGID:21467]
Remarks: This tabe was derived from "Table W1: Tara Oceans sample description" from Companion Website Tables (http://ocean-microbiome.embl.de/companion.html)
