## Supplementary Data 13 for "The sulfur cycle connects microbiomes and biogeochemistry in deep-sea hydrothermal plumes"

### Sheet: Sheet1
Supplementary Data 13 | The evolutionary analysis result of sulfur metabolizing genes based on the comparison between hydrothermal environment and Tara Ocean samples. The FST, nucleotide diversity, and N/S SNV ratio of sulfur metabolizing genes (including sat, aprA, sdo, dsrAB, and soxBCY) were calculated for individual genomes. The signal of being fixed after the migration (Hydrothermal environm…
Environment	Gene ID	Genome ID	Microbial group	Gene symbol	Evolutionary analysis results													Criteria for singal of being fixed after migration
					Fst	Fst mean (within the genome)	Fst std (within the genome)	nucleotide diversity in Hydr	nucleotide diversity genome average in Hydr	N/S SNV ratio in Hydr	N/S SNV ratio genome average in Hydr	nucleotide diversity in Tara	nucleotide diversity genome average in Tara	N/S SNV ratio in Tara	N/S SNV ratio genome average in Tara	Coverage in Hydr	Coverage in Tara	Fst > Fst mean (yes -> "1" and no -> "0")	nucleotide diversity in Hydr < that in Tara (yes -> "1" and no -> "0")	N/S SNV ratio in Hydr > that in Tara (yes -> "1" and no -> "0")	Both coverages in Hydr and Tara >= 5 (yes -> "1" and no -> "0")	Meet the 4 criteria (signal of being fixed after migrating from background seawater to hydrothermal environment; yes -> "1" and no -> "0")
Guaymas Basin	HVA-1001_31_4	HVA-1001	Gammaproteobacteria-UBA11654	sdo	0.500604	0.604445	0.134522	0.00540875	0.00930289	0.231037	0.208245	0.0104896	0.0307996	0.288796	0.155818	49.3236	2.75556	0	1	0	0	0
Guaymas Basin	HVA-1003_261_3	HVA-1003	Gammaproteobacteria-Pseudomonadales	sdo		0.410165	0.2717	0.000696646	0.00291465		0.204771					8.00715		0	0	0	0	0
Guaymas Basin	HVA-1006_83_2	HVA-1006	Gammaproteobacteria-SAR86	sdo	0.314573	0.658915	0.221262	0.00505677	0.00815496	0.0722359	0.237123	0.00266667	0.0193774		0.133918	38.034	2.82979	0	0	0	0	0
Guaymas Basin	HVA-1009_32_9	HVA-1009	Planctomycetes	sat	0.883929	0.734789	0.304982	0.00211496	0.00360206		0.208117	0.0199075	0.0237916	0.105922	0.113376	15.4115	3.91946	1	1	0	0	0
Guaymas Basin	HVA-1010_114_54	HVA-1010	Gammaproteobacteria-Pseudomonadales	soxB		0.853474	0.13302	0.00573594	0.00630088	0.127673	0.206848		0.0149317		0.171232	13.3481		0	0	0	0	0
Guaymas Basin	HVA-1010_114_58	HVA-1010	Gammaproteobacteria-Pseudomonadales	soxY		0.853474	0.13302	0.00251747	0.00630088	0	0.206848		0.0149317		0.171232	13.7108		0	0	0	0	0
Guaymas Basin	HVA-1010_114_61	HVA-1010	Gammaproteobacteria-Pseudomonadales	soxC		0.853474	0.13302	0.00257831	0.00630088	0.308543	0.206848		0.0149317		0.171232	10.6		0	0	0	0	0
Guaymas Basin	HVA-1010_14_65	HVA-1010	Gammaproteobacteria-Pseudomonadales	aprA	0.85639	0.853474	0.13302	0.00934643	0.00630088	0.0113569	0.206848	0.0163985	0.0149317	0.0113569	0.171232	11.2417	5.97832	1	1	0	1	0
Guaymas Basin	HVA-1010_54_4	HVA-1010	Gammaproteobacteria-Pseudomonadales	soxC	0	0.853474	0.13302	0.00824235	0.00630088	0.148629	0.206848		0.0149317		0.171232	14.0358	1.42323	0	0	0	0	0
Guaymas Basin	HVA-1010_63_43	HVA-1010	Gammaproteobacteria-Pseudomonadales	sdo	0.846273	0.853474	0.13302	0.00542711	0.00630088	0.773227	0.206848	0.0163596	0.0149317	0.0883688	0.171232	13.568	3.99534	0	1	1	0	0
Guaymas Basin	HVA-1011_165_21	HVA-1011	Gammaproteobacteria-Pseudomonadales	sat	0.708204	0.770438	0.176262	0.00890749	0.00835288	0	0.102999	0.0112642	0.0131219	0.0126344	0.118191	12.335	680.722	0	1	0	1	0
Guaymas Basin	HVA-1011_166_34	HVA-1011	Gammaproteobacteria-Pseudomonadales	sdo	0.8472	0.770438	0.176262	0.0141004	0.00835288	0.125996	0.102999	0.0148182	0.0131219	0.0979968	0.118191	12.5279	391.048	1	1	1	1	1
Guaymas Basin	HVA-1011_189_8	HVA-1011	Gammaproteobacteria-Pseudomonadales	sdo	0.960445	0.770438	0.176262	0.00515878	0.00835288	0.313247	0.102999	0.00270109	0.0131219		0.118191	14.8197	616.902	1	0	0	1	0
Guaymas Basin	HVA-1013_203_2	HVA-1013	Alphaproteobacteria-Caulobacterales	sdo	0.28157	0.763886	0.239544	0.000877519	0.00185076		0.262368	0.0196337	0.0230097	0.0927797	0.0868839	8.38247	19.5246	0	1	0	1	0
Guaymas Basin	HVA-1017_194_4	HVA-1017	Gammaproteobacteria-Thiomicrospirales	sdo		0.365919	0.235618	0.0104739	0.0098727	0.0698795	0.136797		0.0386414		0.204896	8.76371		0	0	0	0	0
Guaymas Basin	HVA-1017_3_11	HVA-1017	Gammaproteobacteria-Thiomicrospirales	soxY		0.365919	0.235618	0.0254749	0.0098727	0.0137639	0.136797		0.0386414		0.204896	23.8233		0	0	0	0	0
Guaymas Basin	HVA-1017_53_6	HVA-1017	Gammaproteobacteria-Thiomicrospirales	soxB		0.365919	0.235618	0.00408788	0.0098727	0.141838	0.136797		0.0386414		0.204896	10.8236		0	0	0	0	0
Guaymas Basin	HVA-1017_60_17	HVA-1017	Gammaproteobacteria-Thiomicrospirales	dsrA		0.365919	0.235618	0.00404692	0.0098727	0	0.136797		0.0386414		0.204896	10.6289		0	0	0	0	0
Guaymas Basin	HVA-1017_60_18	HVA-1017	Gammaproteobacteria-Thiomicrospirales	dsrB		0.365919	0.235618	0.0136705	0.0098727	0.0379843	0.136797		0.0386414		0.204896	12.9795		0	0	0	0	0
Guaymas Basin	HVA-1017_95_25	HVA-1017	Gammaproteobacteria-Thiomicrospirales	sat		0.365919	0.235618	0.00973585	0.0098727	0	0.136797		0.0386414		0.204896	13.0678		0	0	0	0	0
Guaymas Basin	HVA-1017_95_28	HVA-1017	Gammaproteobacteria-Thiomicrospirales	aprA		0.365919	0.235618	0.0267668	0.0098727	0.0873585	0.136797		0.0386414		0.204896	20.1648	0.17644	0	0	0	0	0
Guaymas Basin	HVA-1019_112_40	HVA-1019	Myxococcales	sat		0.304814	0.3827	0.0077606	0.00843864	0.281006	0.214941					25.5632		0	0	0	0	0
Guaymas Basin	HVA-1023_61_25	HVA-1023	Myxococcales	sat		0.0960667	0.182788	0.00325281	0.00313651		0.261305					12.0371		0	0	0	0	0
Guaymas Basin	HVA-1023_73_6	HVA-1023	Myxococcales	soxC		0.0960667	0.182788	0.00138204	0.00313651		0.261305					14.2057		0	0	0	0	0
Guaymas Basin	HVA-1025_23_38	HVA-1025	Gammaproteobacteria-UBA11654	sat	0.413855	0.249508	0.136477	0.00817646	0.0174714	0.115729	0.211225	0.0281889	0.0349512	0.0945122	0.185151	16.9759	647.709	1	1	1	1	1
Guaymas Basin	HVA-1028_4_7	HVA-1028	Gammaproteobacteria-LS-SOB	aprA	0.44472	0.537792	0.145057	0.0174554	0.0141977	0.0288713	0.174508	0.0243756	0.0323487	0.046744	0.172931	10.3599	218.937	0	1	0	1	0
Guaymas Basin	HVA-1028_93_8	HVA-1028	Gammaproteobacteria-LS-SOB	sdo	0.653651	0.537792	0.145057	0.0164643	0.0141977	0.384457	0.174508	0.0197195	0.0323487	0.283414	0.172931	9.82116	27.4032	1	1	1	1	1
Guaymas Basin	HVA-1031_175_6	HVA-1031	Deltaproteobacteria-SAR324	sdo	0.131126	0.192979	0.108009	0.0080192	0.0107311	0.148654	0.26226	0.0182047	0.019019	0.331285	0.253724	22.5024	50.887	0	1	0	1	0
Guaymas Basin	HVA-1031_192_6	HVA-1031	Deltaproteobacteria-SAR324	soxC	0.421144	0.192979	0.108009	0.0154609	0.0107311	0.0162076	0.26226	0.0230717	0.019019	0.0972455	0.253724	6.13136	33.5019	1	1	0	1	0
Guaymas Basin	HVA-1032_118_6	HVA-1032	Myxococcales	sat		0.479585	0.186472	0.00469526	0.00486304	0.106611	0.167259					10.5241		0	0	0	0	0
Guaymas Basin	HVA-1034_183_4	HVA-1034	Alphaproteobacteria-Micavibrionales	sdo		0.733035	0.244254	0.00336158	0.0016728		0.366585	0.0048307	0.00190322	0.0306946	0.109578	7.74713	8.56092	0	1	0	1	0
Guaymas Basin	HVA-1036_325_3	HVA-1036	Gammaproteobacteria-Pseudomonadales	sat	0.781335	0.889628	0.13617	0	0.00240072		0.186208	0.0417177	0.0138074	0.0491957	0.0917866	6.58541	13.0216	0	1	0	1	0
Guaymas Basin	HVA-1036_401_2	HVA-1036	Gammaproteobacteria-Pseudomonadales	soxC		0.889628	0.13617	0.00994857	0.00240072	0.159897	0.186208		0.0138074		0.0917866	5.82514	0.344262	0	0	0	0	0
Guaymas Basin	HVA-1036_61_3	HVA-1036	Gammaproteobacteria-Pseudomonadales	sdo		0.889628	0.13617	0.00142857	0.00240072		0.186208		0.0138074		0.0917866	6.19536		0	0	0	0	0
Guaymas Basin	HVA-1040_88_7	HVA-1040	Gammaproteobacteria-Methylococcales	soxY		0.111024	0.247985	0.00683169	0.00678136	0.0828652	0.201368		0.0398852		0.200318	144.564		0	0	0	0	0
Guaymas Basin	HVA-1040_89_2	HVA-1040	Gammaproteobacteria-Methylococcales	soxC		0.111024	0.247985	0.00329778	0.00678136	0.190769	0.201368		0.0398852		0.200318	153.563		0	0	0	0	0
Guaymas Basin	HVA-1040_92_6	HVA-1040	Gammaproteobacteria-Methylococcales	soxB		0.111024	0.247985	0.00298961	0.00678136	0.102485	0.201368		0.0398852		0.200318	152.391		0	0	0	0	0
Guaymas Basin	HVA-1044_41_73	HVA-1044	Planctomycetes	sat		0.338802	0.366832	0.00703912	0.00869496	0.0697404	0.206478					23.5032		0	0	0	0	0
Guaymas Basin	HVA-1046_44_21	HVA-1046	Nitrospirae	aprA		0.308757	0.107573	0.00183514	0.00205568		0.353196					19.4561		0	0	0	0	0
Guaymas Basin	HVA-1046_44_23	HVA-1046	Nitrospirae	sat		0.308757	0.107573	0.00128812	0.00205568		0.353196					21.0372		0	0	0	0	0
Guaymas Basin	HVA-1047_117_9	HVA-1047	Gammaproteobacteria-Methylococcales	soxB	0	0.074327	0.187243	0.00335603	0.00781573	0.099051	0.262489					30.8685		0	0	0	0	0
Guaymas Basin	HVA-1047_157_5	HVA-1047	Gammaproteobacteria-Methylococcales	sdo		0.074327	0.187243	0.0181946	0.00781573	0.191148	0.262489					34.7168		0	0	0	0	0
Guaymas Basin	HVA-1047_49_6	HVA-1047	Gammaproteobacteria-Methylococcales	soxC		0.074327	0.187243	0.00393513	0.00781573	0.284397	0.262489					32.0167		0	0	0	0	0
Guaymas Basin	HVA-1047_9_8	HVA-1047	Gammaproteobacteria-Methylococcales	soxY		0.074327	0.187243	0.00352095	0.00781573		0.262489					29.5556		0	0	0	0	0
Guaymas Basin	HVA-1050_8_91	HVA-1050	Planctomycetes	sat		0.0623746	0.0623746	0.00233188	0.00267578	0.460737	0.32502					24.5012		0	0	0	0	0
Guaymas Basin	HVA-1051_16_269	HVA-1051	Gammaproteobacteria-Pseudomonadales	soxC		0.809235	0.230104	0.00248768	0.00258101	0	0.299269		0.0123289		0.135599	26.2212	1.20994	0	0	0	0	0
Guaymas Basin	HVA-1051_25_8	HVA-1051	Gammaproteobacteria-Pseudomonadales	sdo		0.809235	0.230104	0.00187983	0.00258101		0.299269		0.0123289		0.135599	37.5065	0.139665	0	0	0	0	0
Guaymas Basin	HVA-1051_37_66	HVA-1051	Gammaproteobacteria-Pseudomonadales	soxC		0.809235	0.230104	0.00137792	0.00258101	0.307002	0.299269		0.0123289		0.135599	32.1074	1.4218	0	0	0	0	0
Guaymas Basin	HVA-1055_160_8	HVA-1055	Gammaproteobacteria-Thiomicrospirales	sdo		0.468156	0.289893	0.00584498	0.00775489	0.322424	0.20449		0.0278942		0.195949	61.4		0	0	0	0	0
Guaymas Basin	HVA-1055_25_2	HVA-1055	Gammaproteobacteria-Thiomicrospirales	soxB		0.468156	0.289893	0.00571071	0.00775489	0.100732	0.20449		0.0278942		0.195949	75.1095		0	0	0	0	0
Guaymas Basin	HVA-1055_60_4	HVA-1055	Gammaproteobacteria-Thiomicrospirales	soxY		0.468156	0.289893	0.00382871	0.00775489	0	0.20449		0.0278942		0.195949	71.1946		0	0	0	0	0
Guaymas Basin	HVA-1064_363_8	HVA-1064	Alphaproteobacteria-Rhodospirillales	sdo	0.603485	0.489712	0.202191	0.00993422	0.0116248	0.187374	0.244413	0.0226784	0.0255191	0.0702654	0.176698	10.7859	3.16056	1	1	1	0	0
Guaymas Basin	HVA-1065_32_3	HVA-1065	Gammaproteobacteria-Pseudomonadales	soxC		0.216991	0.242738	0.00139552	0.006937	0	0.325155		0.00907371		0.161524	11.4543	0.127244	0	0	0	0	0
Guaymas Basin	HVA-1070_100_20	HVA-1070	Myxococcales	sat		0.346877	0.319012	0.00278777	0.00629759	0.401107	0.287743		0.0190662		0.259032	12.642		0	0	0	0	0
Guaymas Basin	HVA-1071_50_2	HVA-1071	Gammaproteobacteria-Methylococcales	soxC		0.284467	0.33814	0.0107379	0.0106565	0.191051	0.211198		0.0248179		0.248659	66.0259		0	0	0	0	0
Guaymas Basin	HVA-1071_67_5	HVA-1071	Gammaproteobacteria-Methylococcales	sdo		0.284467	0.33814	0.00752185	0.0106565	0.0498558	0.211198		0.0248179		0.248659	66.1652		0	0	0	0	0
Guaymas Basin	HVA-1072_30_24	HVA-1072	Gammaproteobacteria-Methylococcales	sdo				0.0015345	0.00309462		0.219557					58.5275		0	0	0	0	0
Guaymas Basin	HVA-1072_59_15	HVA-1072	Gammaproteobacteria-Methylococcales	soxY				0.00295799	0.00309462	0	0.219557					64.2745		0	0	0	0	0
Guaymas Basin	HVA-1074_137_6	HVA-1074	Gammaproteobacteria-UBA4486	soxC		0.480983	0.232897	0.00405733	0.00433257	0.169014	0.293183		0.0408556		0.26934	39.3925		0	0	0	0	0
Guaymas Basin	HVA-1074_19_2	HVA-1074	Gammaproteobacteria-UBA4486	sdo		0.480983	0.232897	0.0015257	0.00433257	0	0.293183		0.0408556		0.26934	34.691		0	0	0	0	0
Guaymas Basin	HVA-1074_45_43	HVA-1074	Gammaproteobacteria-UBA4486	soxY		0.480983	0.232897	0.00716665	0.00433257	0.571429	0.293183		0.0408556		0.26934	45.7638		0	0	0	0	0
Guaymas Basin	HVA-1075_114_17	HVA-1075	Gammaproteobacteria-Methylococcales	soxC		0.469958	NaN	0.00168584	0.00389188		0.261793					114.16		0	0	0	0	0
Guaymas Basin	HVA-1075_114_20	HVA-1075	Gammaproteobacteria-Methylococcales	soxY		0.469958	NaN	0.00223542	0.00389188		0.261793					111.678		0	0	0	0	0
Guaymas Basin	HVA-1075_114_24	HVA-1075	Gammaproteobacteria-Methylococcales	soxB		0.469958	NaN	0.00251283	0.00389188		0.261793					98.9274		0	0	0	0	0
Guaymas Basin	HVA-1075_143_64	HVA-1075	Gammaproteobacteria-Methylococcales	sdo		0.469958	NaN	0.00200962	0.00389188	0	0.261793					122.076		0	0	0	0	0
Guaymas Basin	HVA-1077_281_12	HVA-1077	Gammaproteobacteria-Pseudomonadales	soxY		0.444544	0.277068	0.000882915	0.00314573		0.236384		0.0261038		0.236071	12.726		0	0	0	0	0
Guaymas Basin	HVA-1077_281_16	HVA-1077	Gammaproteobacteria-Pseudomonadales	soxB		0.444544	0.277068	0.00227971	0.00314573		0.236384		0.0261038		0.236071	10.6977		0	0	0	0	0
Guaymas Basin	HVA-1077_281_9	HVA-1077	Gammaproteobacteria-Pseudomonadales	soxC		0.444544	0.277068	0.00174811	0.00314573		0.236384		0.0261038		0.236071	10.5726		0	0	0	0	0
Guaymas Basin	HVA-1077_379_8	HVA-1077	Gammaproteobacteria-Pseudomonadales	sdo		0.444544	0.277068	0.001148	0.00314573		0.236384		0.0261038		0.236071	9.35122		0	0	0	0	0
Guaymas Basin	HVA-1077_43_10	HVA-1077	Gammaproteobacteria-Pseudomonadales	soxB	0.651042	0.444544	0.277068	0.017404	0.00314573	0.221541	0.236384	0.0270384	0.0261038	0.0924694	0.236071	10.4003	169.775	1	1	1	1	1
Guaymas Basin	HVA-1077_43_3	HVA-1077	Gammaproteobacteria-Pseudomonadales	dsrB	0.683288	0.444544	0.277068	0.0101692	0.00314573	0.0526029	0.236384	0.0181138	0.0261038	0.0491291	0.236071	11.3575	225.254	1	1	1	1	1
Guaymas Basin	HVA-1077_43_4	HVA-1077	Gammaproteobacteria-Pseudomonadales	dsrA	0.590505	0.444544	0.277068	0.0177514	0.00314573	0.11261	0.236384	0.0222498	0.0261038	0.101834	0.236071	9.55401	202.216	1	1	1	1	1
Guaymas Basin	HVA-1078_312_11	HVA-1078	Gammaproteobacteria-Pseudomonadales	soxB		0.518008	0.216231	0.00779192	0.0105822	0.157482	0.242003		0.0150487		0.148416	45.9493		0	0	0	0	0
Guaymas Basin	HVA-1078_312_4	HVA-1078	Gammaproteobacteria-Pseudomonadales	soxC		0.518008	0.216231	0.00686984	0.0105822	0.0348639	0.242003		0.0150487		0.148416	48.9474		0	0	0	0	0
Guaymas Basin	HVA-1078_312_7	HVA-1078	Gammaproteobacteria-Pseudomonadales	soxY		0.518008	0.216231	0.00857106	0.0105822	0.204582	0.242003		0.0150487		0.148416	45.1302		0	0	0	0	0
Guaymas Basin	HVA-1078_387_2	HVA-1078	Gammaproteobacteria-Pseudomonadales	soxC	0.815111	0.518008	0.216231	0.00723914	0.0105822	0.137804	0.242003	0.00453515	0.0150487	0	0.148416	55.8018	1.01861	1	0	1	0	0
Guaymas Basin	HVA-1079_15_42	HVA-1079	Gammaproteobacteria-LS-SOB	aprA	0.230257	0.369767	0.171307	0.0102056	0.0124572	0.0412447	0.196442	0.0258141	0.0301306	0.033313	0.162831	24.568	1131.82	0	1	1	1	0
Guaymas Basin	HVA-1079_27_1	HVA-1079	Gammaproteobacteria-LS-SOB	soxB	0	0.369767	0.171307	0.00372729	0.0124572	0.156696	0.196442		0.0301306		0.162831	17.4789	0.320205	0	0	0	0	0
Guaymas Basin	HVA-1079_43_11	HVA-1079	Gammaproteobacteria-LS-SOB	dsrB	0.341531	0.369767	0.171307	0.0163961	0.0124572	0.0517616	0.196442	0.025728	0.0301306	0.0497076	0.162831	25.6416	1079.21	0	1	1	1	0
Guaymas Basin	HVA-1079_43_12	HVA-1079	Gammaproteobacteria-LS-SOB	dsrA	0.617569	0.369767	0.171307	0.0148261	0.0124572	0.046262	0.196442	0.0277723	0.0301306	0.0390798	0.162831	24.4163	804.024	1	1	1	1	1
Guaymas Basin	HVA-1079_47_33	HVA-1079	Gammaproteobacteria-LS-SOB	sat	0.364848	0.369767	0.171307	0.00987716	0.0124572	0.113071	0.196442	0.0278376	0.0301306	0.102792	0.162831	23.2772	989.008	0	1	1	1	0
Guaymas Basin	HVA-1079_88_2	HVA-1079	Gammaproteobacteria-LS-SOB	soxC	0.499808	0.369767	0.171307	0.00452491	0.0124572	0.186166	0.196442	0.0115788	0.0301306	0.206851	0.162831	18.2445	10.1242	1	1	0	1	0
Guaymas Basin	HVA-1079_97_4	HVA-1079	Gammaproteobacteria-LS-SOB	soxY	0.62247	0.369767	0.171307	0.0164455	0.0124572	0.115942	0.196442	0.0301107	0.0301306	0.144928	0.162831	35.3568	469.338	1	1	0	1	0
Guaymas Basin	HVA-1080_336_2	HVA-1080	Myxococcales	sat		0.33227	0.337872	0.0146019	0.00977772	0.0675518	0.250258		0.0148293		0.349515	17.1382		0	0	0	0	0
Guaymas Basin	HVA-1081_111_2	HVA-1081	Gemmatimonadetes	soxC	0.662866	0.621234	0.148794	0.00866032	0.00712868	0.0213166	0.231225	0.0265018	0.029586	0.0778876	0.187101	9.8207	340.334	1	1	0	1	0
Mid-Cayman	HVA-1089_477_3	HVA-1089	Deltaproteobacteria-SAR324	soxC	0.226453	0.290612	0.135525	0.0220652	0.0101785	0.0578049	0.286333	0.0278759	0.0173217	0.0882838	0.23057	25.2354	30.4897	0	1	0	1	0
Mid-Cayman	HVA-1095_25_3	HVA-1095	Alphaproteobacteria-Rhodospirillales	sat	0.106581	0.169963	0.0984337	0.0223139	0.0176355	0.177926	0.255716	0.041717	0.0360731	0.168077	0.195152	35.1069	241.265	0	1	1	1	0
Mid-Cayman	HVA-1095_265_12	HVA-1095	Alphaproteobacteria-Rhodospirillales	sdo	0.162387	0.169963	0.0984337	0.0187211	0.0176355	0.217734	0.255716	0.0357138	0.0360731	0.159875	0.195152	58.245	254.073	0	1	1	1	0
Mid-Cayman	HVA-1096_117_2	HVA-1096	Alphaproteobacteria-Rhodospirillales	aprA	0.411725	0.138705	0.179798	0.0146082	0.0113363	0.058828	0.361818	0.0281717	0.0246287	0.122529	0.282481	57.0775	7.83469	1	1	0	1	0
Mid-Cayman	HVA-1096_359_4	HVA-1096	Alphaproteobacteria-Rhodospirillales	sdo		0.138705	0.179798	0.00708137	0.0113363	0.349905	0.361818		0.0246287		0.282481	69.6921	0.482109	0	0	0	0	0
Mid-Cayman	HVA-1096_74_2	HVA-1096	Alphaproteobacteria-Rhodospirillales	soxY		0.138705	0.179798	0.00444454	0.0113363	0.154022	0.361818		0.0246287		0.282481	52.9104	0.439583	0	0	0	0	0
Mid-Cayman	HVA-1099_164_7	HVA-1099	Acidobacteria	sat	0.396121	0.455779	0.158301	0.00336205	0.00765274	0.425076	0.340347	0.0174786	0.0270287	0.123048	0.207245	62.2199	78.5637	0	1	1	1	0
Mid-Cayman	HVA-1100_118_5	HVA-1100	Marinimicrobia	sat	0.408217	0.318046	0.168664	0.0218319	0.0184033	0.130022	0.234062	0.0463667	0.0361524	0.146602	0.202711	320.733	473.542	1	1	0	1	0
Mid-Cayman	HVA-1104_511_3	HVA-1104	Chloroflexi	sat	0.0910425	0.111388	0.11098	0.0106158	0.0150091	0.102252	0.305754	0.012126	0.0165967	0.182593	0.318474	147.081	157.519	0	1	0	1	0
Mid-Cayman	HVA-1116_573_1	HVA-1116	Alphaproteobacteria	sdo	0.195471	0.196556	0.0809734	0.0133815	0.0135055	0.265874	0.332135	0.0185344	0.0225332	0.218738	0.301509	43.3468	38.9837	0	1	1	1	0
Mid-Cayman	HVA-1117_261_3	HVA-1117	Alphaproteobacteria-Rhodospirillales	aprA	0.2323	0.159409	0.0919205	0.0128342	0.0199683	0.115365	0.329076	0.0213909	0.0303678	0.0455388	0.272784	172.966	87.8705	1	1	1	1	1
Mid-Cayman	HVA-1117_261_6	HVA-1117	Alphaproteobacteria-Rhodospirillales	sat	0.185666	0.159409	0.0919205	0.0186276	0.0199683	0.172747	0.329076	0.0375506	0.0303678	0.144599	0.272784	159.009	89.5712	1	1	1	1	1
Mid-Cayman	HVA-1117_269_6	HVA-1117	Alphaproteobacteria-Rhodospirillales	sdo	0.120057	0.159409	0.0919205	0.0150974	0.0199683	0.2365	0.329076	0.0276827	0.0303678	0.185386	0.272784	202.943	94.0452	0	1	1	1	0
Mid-Cayman	HVA-1117_378_3	HVA-1117	Alphaproteobacteria-Rhodospirillales	soxB	0.183143	0.159409	0.0919205	0.0153309	0.0199683	0.167915	0.329076	0.0242304	0.0303678	0.181295	0.272784	139.03	55.9775	1	1	0	1	0
Mid-Cayman	HVA-1117_52_1	HVA-1117	Alphaproteobacteria-Rhodospirillales	soxC	0.694694	0.159409	0.0919205	0.0117734	0.0199683	0.124127	0.329076	0.0375076	0.0303678	0.132987	0.272784	135.313	35.417	1	1	0	1	0
Mid-Cayman	HVA-1120_11_14	HVA-1120	Gammaproteobacteria-Thiomicrospirales	sdo		0.16425	0.314748	0.0287611	0.0121671	0.15038	0.146424		0.0256354		0.256322	163.081		0	0	0	0	0
Mid-Cayman	HVA-1120_18_4	HVA-1120	Gammaproteobacteria-Thiomicrospirales	soxB		0.16425	0.314748	0.00101003	0.0121671	0.139372	0.146424		0.0256354		0.256322	77.9302		0	0	0	0	0
Mid-Cayman	HVA-1120_22_37	HVA-1120	Gammaproteobacteria-Thiomicrospirales	dsrB		0.16425	0.314748	0.00316531	0.0121671	0.111217	0.146424		0.0256354		0.256322	82.1546		0	0	0	0	0
Mid-Cayman	HVA-1120_22_38	HVA-1120	Gammaproteobacteria-Thiomicrospirales	dsrA		0.16425	0.314748	0.0121091	0.0121671	0.0317846	0.146424		0.0256354		0.256322	104.963		0	0	0	0	0
Mid-Cayman	HVA-1120_43_58	HVA-1120	Gammaproteobacteria-Thiomicrospirales	aprA		0.16425	0.314748	0.00124607	0.0121671	0	0.146424		0.0256354		0.256322	102.252		0	0	0	0	0
Mid-Cayman	HVA-1120_71_3	HVA-1120	Gammaproteobacteria-Thiomicrospirales	sat		0.16425	0.314748	0.00261762	0.0121671	0.0470116	0.146424		0.0256354		0.256322	98.3548		0	0	0	0	0
Mid-Cayman	HVA-1123_100_14	HVA-1123	Acidobacteria	soxC	0.378459	0.453191	0.168207	0.014405	0.0132346	0.198952	0.299557	0.0249282	0.0213014	0.0767884	0.268437	97.7025	14.141	0	1	1	1	0
Mid-Cayman	HVA-1123_135_8	HVA-1123	Acidobacteria	sat	0.327159	0.453191	0.168207	0.015094	0.0132346	0.157983	0.299557	0.0222085	0.0213014	0.0947715	0.268437	104.042	17.3223	0	1	1	1	0
Mid-Cayman	HVA-1124_9_111	HVA-1124	Gammaproteobacteria-Nitrosococcales	soxC		0.873654	0.270954	0.000523407	0.000879339		0.242395		0.00783562		0.0989944	147.25	0.518695	0	0	0	0	0
Mid-Cayman	HVA-1130_139_2	HVA-1130	Gammaproteobacteria-Thiomicrospirales	dsrB		0.488557	0.311298	0.00133573	0.00219036		0.296976		0.0103972		0.181647	34.0447		0	0	0	0	0
Mid-Cayman	HVA-1130_139_3	HVA-1130	Gammaproteobacteria-Thiomicrospirales	dsrA		0.488557	0.311298	0.000749791	0.00219036		0.296976		0.0103972		0.181647	35.0879		0	0	0	0	0
Mid-Cayman	HVA-1130_146_2	HVA-1130	Gammaproteobacteria-Thiomicrospirales	sat		0.488557	0.311298	0.000649536	0.00219036		0.296976		0.0103972		0.181647	39.7246		0	0	0	0	0
Mid-Cayman	HVA-1130_14_2	HVA-1130	Gammaproteobacteria-Thiomicrospirales	aprA		0.488557	0.311298	0.000751792	0.00219036		0.296976		0.0103972		0.181647	38.9357		0	0	0	0	0
Mid-Cayman	HVA-1130_52_3	HVA-1130	Gammaproteobacteria-Thiomicrospirales	soxB		0.488557	0.311298	0.000390653	0.00219036	0.281935	0.296976		0.0103972		0.181647	27.4987		0	0	0	0	0
Mid-Cayman	HVA-1130_98_5	HVA-1130	Gammaproteobacteria-Thiomicrospirales	sdo		0.488557	0.311298	0.000635785	0.00219036		0.296976		0.0103972		0.181647	40.6411		0	0	0	0	0
Mid-Cayman	HVA-1139_25_3	HVA-1139	Chloroflexi	sat	0	0.368442	0.365695	0.00826461	0.00828725	0.228407	0.338615	0.0201288	0.0154072	0.0346071	0.125025	251.772	2.78251	0	1	1	0	0
Mid-Cayman	HVA-1140_374_3	HVA-1140	Alphaproteobacteria-UBA7887	soxC	0.533624	0.296336	0.177754	0.00635093	0.0136131	0.151368	0.269814	0.0377501	0.0318958	0.095138	0.201267	110.404	13.4889	1	1	1	1	1
Mid-Cayman	HVA-1140_9_6	HVA-1140	Alphaproteobacteria-UBA7887	aprA	0.144629	0.296336	0.177754	0.0286967	0.0136131	0.0954376	0.269814	0.0389672	0.0318958	0.0316368	0.201267	61.5913	222.643	0	1	1	1	0
Mid-Cayman	HVA-1141_335_20	HVA-1141	Gammaproteobacteria-LS-SOB	soxY	0.0773686	0.228419	0.130176	0.00189613	0.0162207	0	0.240907	0.0110782	0.02986	0.102238	0.194926	93.5924	212.189	0	1	0	1	0
Mid-Cayman	HVA-1147_21_31	HVA-1147	Epsilonproteobacteria-Campylobacterales	soxC			NaN	0.00329389	0.00237271	0.0785688	0.21875					207.955		0	0	0	0	0
Mid-Cayman	HVA-1148_1_1	HVA-1148	Epsilonproteobacteria-Campylobacterales	soxC				0.00805694	0.0147637	0.0794045	0.24829					59.285		0	0	0	0	0
Mid-Cayman	HVA-1148_6_5	HVA-1148	Epsilonproteobacteria-Campylobacterales	soxB				0.00813709	0.0147637	0.0329846	0.24829					47.3666		0	0	0	0	0
Mid-Cayman	HVA-1148_6_8	HVA-1148	Epsilonproteobacteria-Campylobacterales	soxY				0.00808223	0.0147637	0.141746	0.24829					51.4799		0	0	0	0	0
Mid-Cayman	HVA-1152_167_3	HVA-1152	Gammaproteobacteria-LS-SOB	aprA	0.0952381	0.305016	0.270629	0.00549599	0.0135071	0.162241	0.22737	0.0356412	0.0335914	0.0576716	0.157707	207.436	21.2217	0	1	1	1	0
Mid-Cayman	HVA-1152_9_19	HVA-1152	Gammaproteobacteria-LS-SOB	sat		0.305016	0.270629	0.0104606	0.0135071	0.254371	0.22737	0.0455427	0.0335914	0.135602	0.157707	193.064	36.4238	0	1	1	1	0
Mid-Cayman	HVA-1154_116_4	HVA-1154	Gammaproteobacteria-Thiomicrospirales	sat		0.611159	0.203613	0.00594562	0.010527	0.0402956	0.157821		0.0193976		0.0846655	159.077		0	0	0	0	0
Mid-Cayman	HVA-1154_116_7	HVA-1154	Gammaproteobacteria-Thiomicrospirales	aprA		0.611159	0.203613	0.00323755	0.010527	0.186433	0.157821		0.0193976		0.0846655	215.917		0	0	0	0	0
Mid-Cayman	HVA-1154_233_1	HVA-1154	Gammaproteobacteria-Thiomicrospirales	dsrA		0.611159	0.203613	0.0210324	0.010527	0.044615	0.157821		0.0193976		0.0846655	151.639		0	0	0	0	0
Mid-Cayman	HVA-1154_233_2	HVA-1154	Gammaproteobacteria-Thiomicrospirales	dsrB		0.611159	0.203613	0.0183182	0.010527	0.0812297	0.157821		0.0193976		0.0846655	168.952		0	0	0	0	0
Mid-Cayman	HVA-1154_273_4	HVA-1154	Gammaproteobacteria-Thiomicrospirales	soxY		0.611159	0.203613	0.0273552	0.010527	0.147063	0.157821		0.0193976		0.0846655	228.59		0	0	0	0	0
Mid-Cayman	HVA-1156_164_27	HVA-1156	Chloroflexi	aprA	0.948457	0.504322	0.325631	0.00900927	0.0151056	0.0411599	0.326244	0.00778313	0.0186017	0.0589958	0.236799	424.761	10.7409	1	0	0	1	0
Mid-Cayman	HVA-1156_164_29	HVA-1156	Chloroflexi	sat	0.144387	0.504322	0.325631	0.0115392	0.0151056	0.1801	0.326244		0.0186017		0.236799	467.224	0.61973	0	0	0	0	0
Mid-Cayman	HVA-1157_112_7	HVA-1157	Marinimicrobia	sdo	0.135327	0.206652	0.199613	0.0233568	0.0102713	0.201811	0.259649	0.0464174	0.0155769	0.0923618	0.145898	116.573	7.92165	0	1	1	1	0
Mid-Cayman	HVA-1157_124_1	HVA-1157	Marinimicrobia	sat	0.136752	0.206652	0.199613	0.0245189	0.0102713	0.119144	0.259649	0	0.0155769		0.145898	96.6535	1.08246	0	0	0	0	0
Mid-Cayman	HVA-1159_27_21	HVA-1159	Gammaproteobacteria-LS-SOB	sat		0.359578	0.267036	0.010745	0.0133468	0.165894	0.24184	0.0463295	0.032542	0.111035	0.178279	190.641	33.7789	0	1	1	1	0
Mid-Cayman	HVA-1159_6_11	HVA-1159	Gammaproteobacteria-LS-SOB	aprA		0.359578	0.267036	0.00556319	0.0133468	0.113569	0.24184	0.0348421	0.032542	0.0645277	0.178279	199.066	22.135	0	1	1	1	0
Mid-Cayman	HVA-1160_261_3	HVA-1160	Alphaproteobacteria-Rhodospirillales	aprA	0.177027	0.107055	0.188037	0.0168291	0.0107457	0.0956644	0.370998	0.0655317	0.0204593	0.105753	0.196812	116.655	4.28835	1	1	0	0	0
Mid-Cayman	HVA-1160_261_5	HVA-1160	Alphaproteobacteria-Rhodospirillales	sat	0.0873829	0.107055	0.188037	0.00735048	0.0107457	0.101684	0.370998		0.0204593		0.196812	81.4339	0.780051	0	0	0	0	0
Mid-Cayman	HVA-1160_72_2	HVA-1160	Alphaproteobacteria-Rhodospirillales	soxY		0.107055	0.188037	0.00644491	0.0107457	0.205363	0.370998		0.0204593		0.196812	99.6375	0.2625	0	0	0	0	0
Mid-Cayman	HVA-1160_82_3	HVA-1160	Alphaproteobacteria-Rhodospirillales	sdo		0.107055	0.188037	0.00793087	0.0107457	0.176422	0.370998		0.0204593		0.196812	70.5085	0.319209	0	0	0	0	0
Mid-Cayman	HVA-1168_336_2	HVA-1168	Acidobacteria	soxC	0.40326	0.437836	0.197092	0.00976171	0.0134876	0.32832	0.311848	0.0185488	0.0214105	0.310709	0.277141	105.66	23.7265	0	1	1	1	0
Mid-Cayman	HVA-1168_609_1	HVA-1168	Acidobacteria	soxC	0	0.437836	0.197092	0.00906322	0.0134876	0.129211	0.311848	0.021018	0.0214105	0.100034	0.277141	81.1353	12.4686	0	1	1	1	0
Mid-Cayman	HVA-1168_650_1	HVA-1168	Acidobacteria	soxC	0.455542	0.437836	0.197092	0.0198478	0.0134876	0.164571	0.311848	0.0307209	0.0214105	0.142638	0.277141	181.404	30.0624	1	1	1	1	1
Mid-Cayman	HVA-1168_724_2	HVA-1168	Acidobacteria	sat	0.504426	0.437836	0.197092	0.0180214	0.0134876	0.119601	0.311848	0.0201875	0.0214105	0.123019	0.277141	70.2313	15.4197	1	1	0	1	0
Mid-Cayman	HVA-1177_470_3	HVA-1177	Gammaproteobacteria-LS-SOB	sat	0.213949	0.316643	0.164986	0.0105285	0.0138502	0.181888	0.258208	0.026567	0.0313189	0.123733	0.194253	133.456	216.758	0	1	1	1	0
Mid-Cayman	HVA-1180_82_2	HVA-1180	Alphaproteobacteria-Pelagibacterales	sdo	0.0290198	0.0996791	0.0832166	0.0378718	0.0291059	0.130181	0.201404	0.0483857	0.0524416	0.144185	0.154509	1098.28	448.518	0	1	0	1	0
Mid-Cayman	HVA-1181_140_1	HVA-1181	Alphaproteobacteria-Rhodospirillales	soxB	0.168755	0.185139	0.116168	0.0147025	0.0192314	0.134104	0.339154	0.0240152	0.0305562	0.106607	0.282613	134.931	42.254	0	1	1	1	0
Mid-Cayman	HVA-1181_210_2	HVA-1181	Alphaproteobacteria-Rhodospirillales	sat	0.256712	0.185139	0.116168	0.0166393	0.0192314	0.234349	0.339154	0.0348055	0.0305562	0.131927	0.282613	109.599	62.7349	1	1	1	1	1
Mid-Cayman	HVA-1181_210_5	HVA-1181	Alphaproteobacteria-Rhodospirillales	aprA	0.207156	0.185139	0.116168	0.0129722	0.0192314	0.0941754	0.339154	0.022025	0.0305562	0.0392017	0.282613	171.985	74.426	1	1	1	1	1
Mid-Cayman	HVA-1181_305_4	HVA-1181	Alphaproteobacteria-Rhodospirillales	sdo	-0.248	0.185139	0.116168	0.0106857	0.0192314	0.237093	0.339154	0.0245003	0.0305562	0.200047	0.282613	136.577	51.2542	0	1	1	1	0
Mid-Cayman	HVA-1181_424_8	HVA-1181	Alphaproteobacteria-Rhodospirillales	soxC	0.499024	0.185139	0.116168	0.0109567	0.0192314	0.148152	0.339154	0.0369485	0.0305562	0.134865	0.282613	152.777	28.1531	1	1	1	1	1
Mid-Cayman	HVA-1183_21_21	HVA-1183	Chloroflexi	sat	0	0.353602	0.343998	0.00643887	0.00806751	0.222151	0.336198	0.0161114	0.0173593	0	0.149689	358.387	2.04492	0	1	1	0	0
Mid-Cayman	HVA-1183_21_23	HVA-1183	Chloroflexi	aprA	0.00395018	0.353602	0.343998	0.00463693	0.00806751	0.196833	0.336198	0.0168421	0.0173593		0.149689	238.481	0.429796	0	1	0	0	0
Mid-Cayman	HVA-1189_148_5	HVA-1189	Chloroflexi	sat	0.423736	0.4725	0.143635	0.0149563	0.0173344	0.175658	0.256103	0.0126293	0.0228038	0.128084	0.213854	263.191	193.069	0	0	1	1	0
Mid-Cayman	HVA-1189_148_7	HVA-1189	Chloroflexi	aprA	0.48952	0.4725	0.143635	0.0108934	0.0173344	0.0802845	0.256103	0.0120921	0.0228038	0.039607	0.213854	413.329	199.127	1	1	1	1	1
Mid-Cayman	HVA-1189_181_10	HVA-1189	Chloroflexi	aprA	0.453441	0.4725	0.143635	0.015537	0.0173344	0.0330059	0.256103	0.0191619	0.0228038	0.0286316	0.213854	339.419	780.437	0	1	1	1	0
Mid-Cayman	HVA-1189_181_8	HVA-1189	Chloroflexi	sat	0.429244	0.4725	0.143635	0.0189645	0.0173344	0.169643	0.256103	0.0254724	0.0228038	0.141865	0.213854	391.555	808.637	0	1	1	1	0
Mid-Cayman	HVA-1190_30_16	HVA-1190	Gemmatimonadetes	soxC	0.380161	0.384224	0.137255	0.00498636	0.00711914	0.181545	0.427839	0.00580221	0.0132936	0.237659	0.372436	187.395	45.5582	0	1	0	1	0
Mid-Cayman	HVA-1190_42_2	HVA-1190	Gemmatimonadetes	soxC	0.302052	0.384224	0.137255	0.016087	0.00711914	0.187047	0.427839	0.0172962	0.0132936	0.243696	0.372436	246.256	359.695	0	1	0	1	0
Lau Basin Kilo Moana	HVA-1192_233_11	HVA-1192	Deltaproteobacteria-SAR324	sdo	-0.0396716	-0.049176	0.0249995	0.0112282	0.0145226	0.240065	0.362533		0.0270163		0.214821	26.2436		0	0	0	0	0
Lau Basin Kilo Moana	HVA-1195_434_5	HVA-1195	Poribacteria	sat	-0.0197286	-0.0173667	0.00795225	0.0054946	0.0079883	0.658292	0.415883	0.013737	0.0150034	0.113144	0.279967	52.3987	12.7527	0	1	1	1	0
Lau Basin Kilo Moana	HVA-1196_102_19	HVA-1196	Nitrospirae	sat	-0.0855032	-0.072852	0.0302757	0.00598391	0.00602055	0.469513	0.44485	0.013736	0.0112065	0.0469513	0.224467	14.758	6.28276	0	1	1	1	0
Lau Basin Kilo Moana	HVA-1199_9_3	HVA-1199	Gammaproteobacteria-LS-SOB	sat	-0.00517879	-0.0111955	0.00869343	0.0079013	0.0135087	0.211976	0.244913	0.0430148	0.0325445	0.129541	0.178587	203.719	70.2027	0	1	1	1	0
Lau Basin Kilo Moana	HVA-1204_375_3	HVA-1204	Gammaproteobacteria-LS-SOB	aprA	-0.0827894	-0.0589074	0.0325233	0.0154298	0.0147011	0.0533605	0.24441	0.0220604	0.0293964	0.0380118	0.179387	14.5366	236.886	0	1	1	1	0
Lau Basin Kilo Moana	HVA-1204_383_2	HVA-1204	Gammaproteobacteria-LS-SOB	sat	-0.0286624	-0.0589074	0.0325233	0.0107263	0.0147011	0.255589	0.24441	0.0260155	0.0293964	0.111932	0.179387	32.7037	216.491	0	1	1	1	0
Lau Basin Kilo Moana	HVA-1204_59_10	HVA-1204	Gammaproteobacteria-LS-SOB	soxB	-0.0724484	-0.0589074	0.0325233	0.00997936	0.0147011	0.0803476	0.24441	0.0239556	0.0293964	0.0947967	0.179387	17.6575	249.12	0	1	0	1	0
Lau Basin Kilo Moana	HVA-1204_59_16	HVA-1204	Gammaproteobacteria-LS-SOB	dsrA	-0.0852938	-0.0589074	0.0325233	0.00769862	0.0147011	0.10044	0.24441	0.019505	0.0293964	0.0902993	0.179387	12.3325	238.178	0	1	1	1	0
Lau Basin Kilo Moana	HVA-1204_59_17	HVA-1204	Gammaproteobacteria-LS-SOB	dsrB	-0.0946103	-0.0589074	0.0325233	0.00942628	0.0147011	0.0536677	0.24441	0.0183005	0.0293964	0.0385306	0.179387	16.8078	243.392	0	1	1	1	0
Lau Basin Kilo Moana	HVA-1204_59_7	HVA-1204	Gammaproteobacteria-LS-SOB	soxY		-0.0589074	0.0325233	0.00451887	0.0147011	0	0.24441	0.0110782	0.0293964	0.102238	0.179387	11.4034	212.189	0	1	0	1	0
Lau Basin Kilo Moana	HVA-1205_65_16	HVA-1205	Marinimicrobia	sat	-0.052081	-0.0355812	0.0193033	0.00753684	0.0119784	0.231386	0.285906	0.018002	0.0254793	0.136527	0.213509	22.2559	19.4134	0	1	1	1	0
Lau Basin Kilo Moana	HVA-1210_279_3	HVA-1210	Gammaproteobacteria-Pseudomonadales	sdo	-0.00603143	-0.0107746	0.0109783	0.00801367	0.00439621	0.0703847	0.114268	0	0.00602387		0.070619	156.972	1.81315	0	0	0	0	0
Lau Basin Kilo Moana	HVA-1212_113_8	HVA-1212	Gammaproteobacteria-Methylococcales	sdo	-0.0442531	-0.0408152	0.0223588	0.00541281	0.00676706	0.0398865	0.349732					29.3934		0	0	0	0	0
Lau Basin Kilo Moana	HVA-1212_12_10	HVA-1212	Gammaproteobacteria-Methylococcales	soxC		-0.0408152	0.0223588	0.00631803	0.00676706	0.247162	0.349732					22.961		0	0	0	0	0
Lau Basin Kilo Moana	HVA-1212_70_52	HVA-1212	Gammaproteobacteria-Methylococcales	soxY	-0.0462005	-0.0408152	0.0223588	0.00685714	0.00676706	0.491597	0.349732					29.9036		0	0	0	0	0
Lau Basin Kilo Moana	HVA-1212_92_8	HVA-1212	Gammaproteobacteria-Methylococcales	soxB	-0.0244599	-0.0408152	0.0223588	0.005223	0.00676706	0.249766	0.349732					44.7236		0	0	0	0	0
Lau Basin Kilo Moana	HVA-1222_653_3	HVA-1222	Cyanobacteria	soxC		-0.0912292	0.0415379	0.000514507	0.00167672		0.502015		0.0180462		0.306324	8.70814		0	0	0	0	0
Lau Basin Kilo Moana	HVA-1223_410_4	HVA-1223	Alphaproteobacteria-Rhodospirillales	sdo	-0.0269328	-0.0543455	0.0268992	0.0150644	0.0177995	0.202507	0.274472	0.0359871	0.0360726	0.146817	0.209056	42.2374	256.538	0	1	1	1	0
Lau Basin Kilo Moana	HVA-1223_507_5	HVA-1223	Alphaproteobacteria-Rhodospirillales	sat	-0.0509409	-0.0543455	0.0268992	0.0224828	0.0177995	0.199302	0.274472	0.042006	0.0360726	0.168234	0.209056	22.905	241.502	0	1	1	1	0
Lau Basin Kilo Moana	HVA-1226_300_4	HVA-1226	Gemmatimonadetes	soxC	-0.166755	-0.087356	0.0350746	0.00744453	0.00903493	0.212248	0.309679	0.0254119	0.0173459	0.0707492	0.177577	7.73381	6.13586	0	1	1	1	0
Lau Basin Kilo Moana	HVA-1233_145_14	HVA-1233	Alphaproteobacteria-UBA7887	soxC	-0.0498174	-0.0655415	0.032818	0.00696636	0.014169	0.137853	0.295749	0.0373652	0.0318886	0.10392	0.20769	22.7292	13.0717	0	1	1	1	0
Lau Basin Kilo Moana	HVA-1235_103_24	HVA-1235	Gammaproteobacteria-Chromatiales	sat	-0.0877036	-0.0337551	0.0241623	0.00436919	0.00569388	0.159142	0.245343					14.2586		0	0	0	0	0
Lau Basin Kilo Moana	HVA-1235_111_9	HVA-1235	Gammaproteobacteria-Chromatiales	aprA	-0.0131014	-0.0337551	0.0241623	0.0037294	0.00569388	0.0234911	0.245343					92.6351		0	0	0	0	0
Lau Basin Kilo Moana	HVA-1235_31_52	HVA-1235	Gammaproteobacteria-Chromatiales	sdo	-0.029772	-0.0337551	0.0241623	0.00367718	0.00569388	0	0.245343					38.0189		0	0	0	0	0
Lau Basin Kilo Moana	HVA-1235_3_25	HVA-1235	Gammaproteobacteria-Chromatiales	dsrA	-0.0118152	-0.0337551	0.0241623	0.00229336	0.00569388	0	0.245343					64.1938		0	0	0	0	0
Lau Basin Kilo Moana	HVA-1235_3_26	HVA-1235	Gammaproteobacteria-Chromatiales	dsrB	-0.012033	-0.0337551	0.0241623	0.00222996	0.00569388	0.0942116	0.245343					85.6434		0	0	0	0	0
Lau Basin Kilo Moana	HVA-1235_80_24	HVA-1235	Gammaproteobacteria-Chromatiales	soxB	-0.0150194	-0.0337551	0.0241623	0.0047241	0.00569388	0.045118	0.245343					70.3496		0	0	0	0	0
Lau Basin Kilo Moana	HVA-1241_165_2	HVA-1241	Gammaproteobacteria-Pseudomonadales	soxB	-0.136342	-0.0860287	0.0357852	0.0219539	0.00749921	0.164439	0.329607	0.023969	0.0143496	0.186303	0.19194	10.2748	89.6155	0	1	0	1	0
Lau Basin Kilo Moana	HVA-1243_145_4	HVA-1243	Myxococcales	sdo		-0.0922869	0.0344561	0.00366156	0.00866698		0.509042					10.7408		0	0	0	0	0
Lau Basin Tahi Moana	HVA-1252_60_5	HVA-1252	Poribacteria	sat	0.669266	0.580642	0.164325	0.0047888	0.00813077	0.216002	0.410388	0.0137292	0.0152223	0.113144	0.2821	12.4905	12.7709	1	1	1	1	1
Lau Basin Tahi Moana	HVA-1253_224_3	HVA-1253	Gammaproteobacteria-LS-SOB	aprA	-0.0438208	0.413886	0.229284	0.0072032	0.0140653	0.0567844	0.227788	0.0366839	0.0334793	0.0751558	0.180915	37.052	43.0201	0	1	0	1	0
Lau Basin Tahi Moana	HVA-1253_88_19	HVA-1253	Gammaproteobacteria-LS-SOB	sat	0.0393853	0.413886	0.229284	0.00794503	0.0140653	0.105988	0.227788	0.0299535	0.0334793	0.117145	0.180915	41.5101	28.5017	0	1	0	1	0
Lau Basin Tahi Moana	HVA-1257_204_4	HVA-1257	Deltaproteobacteria-SAR324	sdo		0.461824	0.365541	0.01241	0.0144707	0.378102	0.372723		0.0263228		0.190032	18.5969		0	0	0	0	0
Lau Basin Tahi Moana	HVA-1258_123_13	HVA-1258	Gammaproteobacteria-Methylococcales	soxC		0.0755627	0.175643	0.00553537	0.00704146	0.576712	0.292601					12.3206		0	0	0	0	0
Lau Basin Tahi Moana	HVA-1258_19_12	HVA-1258	Gammaproteobacteria-Methylococcales	soxY		0.0755627	0.175643	0.0112048	0.00704146	0.764706	0.292601					11.3459		0	0	0	0	0
Lau Basin Tahi Moana	HVA-1258_69_8	HVA-1258	Gammaproteobacteria-Methylococcales	soxB		0.0755627	0.175643	0.00239688	0.00704146	0.147589	0.292601					14.0358		0	0	0	0	0
Lau Basin Tahi Moana	HVA-1258_74_12	HVA-1258	Gammaproteobacteria-Methylococcales	sdo		0.0755627	0.175643	0.00636061	0.00704146	0.418808	0.292601					9.47268		0	0	0	0	0
Lau Basin Tahi Moana	HVA-1262_300_19	HVA-1262	Alphaproteobacteria-UBA7887	soxC	0.693951	0.345488	0.218735	0.00749913	0.0130594	0.178698	0.272231	0.0377501	0.0299836	0.095138	0.210444	12.2174	13.4889	1	1	1	1	1
Lau Basin Tahi Moana	HVA-1263_100_4	HVA-1263	Gammaproteobacteria-Chromatiales	sat		0.665218	0.132077	0.00257904	0.00609899	0	0.227064		0.0279228		0.235243	10.5887		0	0	0	0	0
Lau Basin Tahi Moana	HVA-1263_155_3	HVA-1263	Gammaproteobacteria-Chromatiales	soxB		0.665218	0.132077	0.00468552	0.00609899	0.022559	0.227064		0.0279228		0.235243	20.2297		0	0	0	0	0
Lau Basin Tahi Moana	HVA-1263_192_24	HVA-1263	Gammaproteobacteria-Chromatiales	sdo		0.665218	0.132077	0.00380793	0.00609899	0	0.227064		0.0279228		0.235243	13.5189		0	0	0	0	0
Lau Basin Tahi Moana	HVA-1263_48_1	HVA-1263	Gammaproteobacteria-Chromatiales	dsrA		0.665218	0.132077	0.00314159	0.00609899	0	0.227064		0.0279228		0.235243	18.5104		0	0	0	0	0
Lau Basin Tahi Moana	HVA-1263_80_28	HVA-1263	Gammaproteobacteria-Chromatiales	aprA		0.665218	0.132077	0.00447613	0.00609899	0.130104	0.227064		0.0279228		0.235243	30.7917		0	0	0	0	0
Lau Basin Tahi Moana	HVA-1263_9_19	HVA-1263	Gammaproteobacteria-Chromatiales	dsrB		0.665218	0.132077	0.00120754	0.00609899	0	0.227064		0.0279228		0.235243	18.8352		0	0	0	0	0
Lau Basin Tahi Moana	HVA-1270_145_8	HVA-1270	Nitrospirae	sat	0.813065	0.731674	0.200117	0.00435274	0.0066977	0.422561	0.395403	0.0138238	0.013165	0.0469513	0.232854	10.8207	6.24368	1	1	1	1	1
Lau Basin Tahi Moana	HVA-1276_50_42	HVA-1276	Gammaproteobacteria-Pseudomonadales	sdo		0.689809	0.142254	0.000923467	0.00324368		0.130676		0.0236286		0.0819984	19.8304		0	0	0	0	0
Lau Basin Tahi Moana	HVA-1278_41_16	HVA-1278	Marinimicrobia	sat	0.20472	0.246871	0.130196	0.00725147	0.0119144	0.125691	0.275387	0.018002	0.0256815	0.136527	0.219306	26.8522	19.4134	0	1	0	1	0
Lau Basin Abe	HVA-1287_254_5	HVA-1287	Poribacteria	sat	0.715707	0.529726	0.181255	0.00382343	0.00857926	0.288003	0.414241	0.013737	0.0160938	0.113144	0.272108	31.8098	12.7527	1	1	1	1	1
Lau Basin Abe	HVA-1290_201_11	HVA-1290	Gammaproteobacteria-LS-SOB	aprA	-0.0166909	0.41461	0.23552	0.0069206	0.0141597	0.0630938	0.238675	0.0370909	0.0332916	0.0737105	0.174882	97.3203	42.0358	0	1	0	1	0
Lau Basin Abe	HVA-1290_279_1	HVA-1290	Gammaproteobacteria-LS-SOB	sat	0.0326257	0.41461	0.23552	0.00850839	0.0141597	0.097835	0.238675	0.0430148	0.0332916	0.129541	0.174882	102.008	70.2027	0	1	0	1	0
Lau Basin Abe	HVA-1291_161_7	HVA-1291	Thaumarchaeota	sat	0.193631	0.16264	0.0992711	0.0263972	0.0269705	0.0761905	0.219802	0.0418007	0.0367775	0.0932331	0.183864	25.7906	3574.17	1	1	0	1	0
Lau Basin Abe	HVA-1292_122_12	HVA-1292	Gammaproteobacteria-Chromatiales	aprA		0.844937	0.0944871	0.00393321	0.00544873	0	0.225583		0.0214334		0.142579	79.4776		0	0	0	0	0
Lau Basin Abe	HVA-1292_50_16	HVA-1292	Gammaproteobacteria-Chromatiales	soxB		0.844937	0.0944871	0.00427322	0.00544873	0.051753	0.225583		0.0214334		0.142579	52.9372		0	0	0	0	0
Lau Basin Abe	HVA-1292_90_19	HVA-1292	Gammaproteobacteria-Chromatiales	dsrB		0.844937	0.0944871	0.00222264	0.00544873	0.141317	0.225583		0.0214334		0.142579	53.8659		0	0	0	0	0
Lau Basin Abe	HVA-1292_90_20	HVA-1292	Gammaproteobacteria-Chromatiales	dsrA		0.844937	0.0944871	0.00355736	0.00544873	0.179747	0.225583		0.0214334		0.142579	48.8333		0	0	0	0	0
Lau Basin Abe	HVA-1292_93_6	HVA-1292	Gammaproteobacteria-Chromatiales	sat		0.844937	0.0944871	0.00201	0.00544873	0	0.225583		0.0214334		0.142579	11.9943		0	0	0	0	0
Lau Basin Abe	HVA-1292_9_6	HVA-1292	Gammaproteobacteria-Chromatiales	sdo		0.844937	0.0944871	0.00353244	0.00544873	0.0753143	0.225583		0.0214334		0.142579	30.8289		0	0	0	0	0
Lau Basin Abe	HVA-1301_82_2	HVA-1301	Marinimicrobia	sdo	0.215927	0.182675	0.187043	0.0218382	0.0252331	0.192799	0.231289	0.0424653	0.036412	0.159293	0.199905	34.9727	277.914	1	1	1	1	1
Lau Basin Abe	HVA-1306_166_2	HVA-1306	Planctomycetes	sat		0.280172	0.235286	0.00597138	0.00549725	0.10838	0.24697					13.3359		0	0	0	0	0
Lau Basin Abe	HVA-1306_54_2	HVA-1306	Planctomycetes	sat	0.309461	0.280172	0.235286	0.0217006	0.00549725	0.120939	0.24697					29.8767		1	0	0	0	0
Lau Basin Abe	HVA-1314_41_15	HVA-1314	Gammaproteobacteria-Methylococcales	soxB		0.153291	0.237897	0.00377513	0.0068292	0.163988	0.338982		0.0369937		0.307442	27.1285		0	0	0	0	0
Lau Basin Abe	HVA-1314_56_6	HVA-1314	Gammaproteobacteria-Methylococcales	sdo		0.153291	0.237897	0.00596973	0.0068292	0.174504	0.338982		0.0369937		0.307442	12.3734	0.1102	0	0	0	0	0
Lau Basin Abe	HVA-1314_5_9	HVA-1314	Gammaproteobacteria-Methylococcales	soxY		0.153291	0.237897	0.00846718	0.0068292	0.436975	0.338982		0.0369937		0.307442	12.0776		0	0	0	0	0
Lau Basin Abe	HVA-1314_70_10	HVA-1314	Gammaproteobacteria-Methylococcales	soxC		0.153291	0.237897	0.00269746	0.0068292	0.144178	0.338982		0.0369937		0.307442	17.5028		0	0	0	0	0
Lau Basin Abe	HVA-1319_191_1	HVA-1319	Deltaproteobacteria-SAR324	soxB	0.994048	0.344916	0.308604	0.0131021	0.0140625	0.188883	0.354937	0.0133395	0.0281052	0.188883	0.229819	10.2906	41.0799	1	1	0	1	0
Lau Basin Abe	HVA-1319_85_4	HVA-1319	Deltaproteobacteria-SAR324	sdo		0.344916	0.308604	0.0126469	0.0140625	0.405109	0.354937		0.0281052		0.229819	15.1786		0	0	0	0	0
Lau Basin Tui Malia	HVA-1325_105_7	HVA-1325	Nitrospirae	sat	0.760801	0.74352	0.167352	0.00693733	0.00588134	0.327982	0.369122	0.013736	0.0117788	0.0468545	0.219544	10.2862	6.28276	1	1	1	1	1
Lau Basin Tui Malia	HVA-1326_475_8	HVA-1326	Poribacteria	sat	0.662261	0.529584	0.17347	0.00484738	0.00838778	1.05601	0.401221	0.013737	0.0155005	0.113144	0.284491	35.4169	12.7527	1	1	1	1	1
Lau Basin Tui Malia	HVA-1329_207_11	HVA-1329	Deltaproteobacteria-SAR324	sdo		0.38856	0.347007	0.0124692	0.0146561	0.405109	0.35771		0.0252671		0.198869	37.7517		0	0	0	0	0
Lau Basin Tui Malia	HVA-1329_218_2	HVA-1329	Deltaproteobacteria-SAR324	aprA	0.423763	0.38856	0.347007	0.0106899	0.0146561	0.11836	0.35771	0.0170324	0.0252671	0.125731	0.198869	21.9074	3231.59	1	1	0	1	0
Lau Basin Tui Malia	HVA-1331_157_5	HVA-1331	Marinimicrobia	sat	0.211258	0.238904	0.126518	0.00835252	0.0121808	0.0707014	0.26365	0.018002	0.0253963	0.136527	0.214768	25.533	19.4134	0	1	0	1	0
Lau Basin Tui Malia	HVA-1332_235_10	HVA-1332	Gammaproteobacteria-LS-SOB	aprA		0.386814	0.227088	0.00321077	0.0114941		0.255497	0.0362057	0.0321839	0.0761393	0.182038	7.83089	41.9458	0	1	0	1	0
Lau Basin Tui Malia	HVA-1337_147_5	HVA-1337	Nitrospinae	sdo	0.168356	0.190453	0.152044	0.0159695	0.0177691	0.195756	0.266217	0.035986	0.035207	0.146817	0.213202	25.8832	256.551	0	1	1	1	0
Lau Basin Tui Malia	HVA-1337_251_2	HVA-1337	Nitrospinae	sat	0.0463156	0.190453	0.152044	0.0252654	0.0177691	0.223529	0.266217	0.0415876	0.035207	0.153114	0.213202	17.6115	239.775	0	1	1	1	0
Lau Basin Mariner	HVA-1346_154_3	HVA-1346	Gammaproteobacteria-LS-SOB	sat	0.277076	0.382668	0.230995	0.00904863	0.0159408	0.317964	0.247211	0.0430148	0.0331762	0.129541	0.179515	65.0511	70.2027	0	1	1	1	0
Lau Basin Mariner	HVA-1346_286_2	HVA-1346	Gammaproteobacteria-LS-SOB	aprA	-0.0104615	0.382668	0.230995	0.00785749	0.0159408	0.141961	0.247211	0.0316423	0.0331762	0.0771146	0.179515	57.4564	26.9165	0	1	1	1	0
Lau Basin Mariner	HVA-1346_45_4	HVA-1346	Gammaproteobacteria-LS-SOB	aprA	0.524081	0.382668	0.230995	0.0121474	0.0159408	0.0763431	0.247211	0.0274714	0.0331762	0.0324127	0.179515	30.9913	976.404	1	1	1	1	1
Lau Basin Mariner	HVA-1347_115_149	HVA-1347	Gammaproteobacteria-Pseudomonadales	sdo		0.678846	0.153425	0.00253636	0.00375639	0	0.113408		0.0234733		0.0817567	55.9792		0	0	0	0	0
Lau Basin Mariner	HVA-1356_95_5	HVA-1356	Marinimicrobia	sat	0.156712	0.227924	0.131944	0.0101158	0.0132923	0.282805	0.280575	0.018002	0.0251518	0.136527	0.218815	36.5787	19.4134	0	1	1	1	0
Remarks:
1. The dsrAB genes here are oxidative dsrAB (reverse dsrAB).
2. Here the protein annotation was conducted by Prodigal v2.6.3 (by the default method of inStrain_lite).There were protein annotation incongruences comparing to proteins that were annotated by Prokka v1.12. After we matched the protein coordinates between these two annotation styles, there were 19 proteins (of these sulfur metabolizing genes) missed and they were not included in this table.
3. For the criterion of "FST > FST mean", both the FST and FST mean values should be positive.
